# Strong phylogenetic signal despite high phylogenomic complexity in an Andean plant radiation (*Freziera,* Pentaphylacaceae)

**DOI:** 10.1101/2021.07.01.450750

**Authors:** Laura Frost, Ana M. Bedoya, Laura Lagomarsino

**Author notes:** These co-first authors contributed equally (Laura Frost, Ana M. Bedoya). Corresponding author: Laura Frost Laura Lagomarsino.

## Abstract

The Andes mountains of western South America are a globally important biodiversity hotspot, yet there is a paucity of resolved phylogenies for plant clades from this region. Filling an important gap to our understanding of the World’s richest flora, we present the first phylogeny of *Freziera* (Pentaphylacaceae), an Andean-centered, cloud forest radiation. Our dataset was obtained via hybrid-enriched target sequence capture of Angiosperms353 universal loci for 50 of the ca. 75 spp., obtained almost entirely from herbarium specimens. We identify high phylogenomic complexity in *Freziera*, including the presence of data artifacts. Via by-eye observation of gene trees, detailed examination of warnings from recently improved assembly pipelines, and gene tree filtering, we identified that artifactual orthologs (i.e., the presence of only one copy of a multi-copy gene due to differential assembly) were an important source of gene tree heterogeneity that had a negative impact on phylogenetic inference and support. These artifactual orthologs may be common in plant phylogenomic datasets, where multiple instances of genome duplication are common. After accounting for artifactual orthologs as source of gene tree error, we identified a significant, but non-specific signal of introgression using Patterson’s D and f4 statistics. Despite phylogenomic complexity, we were able to resolve *Freziera* into nine well-supported subclades whose evolution has been shaped by multiple evolutionary processes, including incomplete lineage sorting, historical gene flow, and gene duplication. Our results highlight the complexities of plant phylogenomics, which are heightened in Andean radiations, and show the impact of filtering data processing artifacts and standard filtering approaches on phylogenetic inference.
