## Supplementary material for "Strong phylogenetic signal despite high phylogenomic complexity in an Andean plant radiation (*Freziera,* Pentaphylacaceae)": Table S1

Species Name	Voucher (Herbarium)	Silica perserved (S) or herbarium-collected tissue (H)	Collection date	Provenance	Sample ID	NumReads	ReadsMapped	PctOnTarget	GenesMapped	GenesWithContigs	GenesWithSeqs	GenesAt25pct	GenesAt50pct	GenesAt75pct	Genesat150pct	ParalogWarnings	Excluded
Freziera minima A.L.Weitzman	J. Homeier 1591 (MO)	H	2-Sep-05	Ecuador	Freziera_minima_JH1591	32,615,205	2,823,716	17.30%	353	352	348	336	295	208	0	13	0
Freziera monteagudoi D. Santam. & A.K. Monro	A. Monteagudo et al. 7783 (MO)	H	23-Nov-04	Peru	Freziera_monteagudoi_AM7783	25,098,399	2,328,060	18.60%	353	353	347	335	299	199	0	14	0
Freziera candicans Tul.	L. P. Lagomarsino & D. A. Santamaría A. 270	S	24-Apr-12	Panama	Freziera_candicans_LL270	24,207,982	2,169,186	17.90%	353	351	347	337	299	211	0	14	0
Freziera canescens Humb. & Bonpl.	L. B. Holm-Nielsen et al. 5832 (MO)	H	19-May-73	Ecuador	Freziera_canescens_LHN5832	15,206,310	1,563,289	20.60%	353	351	347	331	270	155	0	11	0
Freziera oxapampensis D. Santam.	R. Vasquez et al. 28649 (MO)	H	14-Jan-04	Peru	Freziera_oxapampensis_RV28649	35,397,879	3,661,902	20.70%	353	352	346	335	302	213	0	16	0
Freziera karsteniana (Szyszył.) Kobuski	J. Homeier 364 (MO)	H	30-Mar-00	Ecuador	Freziera_karsteniana_JH364	33,745,682	2,918,175	17.30%	353	352	345	334	307	225	0	16	0
Freziera candicans Tul.	L. P. Lagomarsino 271	S	25-Apr-12	Panama	Freziera_candicans_LL271	27,373,193	2,500,458	18.30%	353	352	345	335	297	203	0	13	0
Freziera neillii D. Santam.	J. Homeier et al. 1443 (MO)	H	24-Oct-04	Ecuador	Freziera_neillii_JH1443	32,562,030	2,877,708	17.70%	353	352	344	333	301	220	0	16	0
Freziera alata A.L. Weitzman	L. P. Lagomarsino 439	S	12-Dec	Bolivia	Freziera_alata_LL439	39,572,216	2,700,976	13.70%	353	353	344	332	307	226	0	18	0
Freziera elaphoglossifolia ined.	L. P. Lagomarsino 442	S		Bolivia	Freziera_elaphoglossifolia_LL442	28,894,686	2,560,045	17.70%	353	353	344	330	289	201	0	14	0
Freziera candicans Tul.	D. E. Breedlove 55936 (MO)	H	26-Nov-81	Mexico	Freziera_candicans_DB55936	20,773,449	1,972,833	19%	353	351	344	333	293	193	0	13	0
Freziera siraensis D. Santam. & A.K. Monro	L. Valenzuela et al. 27679 (MO)	H	5-Feb-14	Peru	Freziera_siraensis_LV27679	13,411,747	1,346,690	20.10%	353	347	343	316	222	124	0	6	0
Freziera yanachagensis D. Santam.	A. Monteagudo et al. 16076 (MO)	H	1-Dec-07	Peru	Freziera_yanachagensis_AM16076	17,451,700	2,107,465	24.10%	353	351	342	328	259	161	0	10	0
Freziera rufescens (Kobuski) A.L. Weitzman	C. E. Cerón 5715 (MO)	H	9-Dec-88	Ecuador	Freziera_rufescens_CC5715	16,605,774	1,838,065	22.10%	353	352	342	327	277	173	0	10	0
Freziera suberosa Tul.	L. M. Renjifo 186 (MO)	H	s.d.	Colombia	Freziera_suberosa_LR186	12,816,505	1,323,735	20.70%	353	351	342	327	281	177	0	12	0
Ternstroemia tepezapote Cham. & Schltdl.	H. Hernández G. 2741 (LSU)	H	23-Oct-87	Mexico	Ternstroemia_tepezapote_H2741	17,956,160	438,171	4.90%	353	349	342	332	260	149	0	5	0
Freziera candicans Tul.	V. H. Ramirez & J. F. Morales 133 (MO)	H	1-Oct-93	Costa Rica	Freziera_candicans_VR133	19,762,687	1,965,093	19.90%	353	352	341	326	286	189	0	13	0
Freziera cyanocantha A.L. Weitzman	R. B. Foster 9046 (MO)	H	7-Oct-82	Peru	Freziera_cyanocantha_RF9046	11,487,996	1,192,023	20.80%	353	350	341	325	263	149	0	11	0
Freziera grisebachii Krug & Urb.	W. D. Stevens & O. M. Montiel 36086 (MO)	H	27-Mar-15	Nicaragua	Freziera_grisebachii_WS36086	8,302,273	1,133,379	27.30%	353	351	341	318	240	123	0	7	0
Freziera verrucosa (Hieron.) Kobuski	C.E. Cerón M. & C. Iguago 5686 (MO)	H	9-Dec-88	Ecuador	Freziera_verrucosa_CCM5686	11,227,989	1,064,272	19%	353	351	341	328	262	151	0	7	0
Freziera friedrichsthaliana (Szyszył.) Szyszył.	W. Haber 9823 (MO)	H	31-Mar-90	Costa Rica	Freziera_friedrichsthaliana_WH9823	7,736,071	918,056	23.80%	352	352	341	326	264	154	0	11	0
Freziera uniauriculata A.L. Weitzman	W. Farfán R. 1165 (MO)	H	17-Sep-03	Peru	Freziera_uniauriculata_WFR1165	19,296,974	2,057,538	21.30%	353	351	340	324	270	158	0	11	0
Freziera campanulata A.L. Weitzman	J. Homeier 347 (MO)	H	21-Mar-00	Ecuador	Freziera_campanulata_JH347	7,980,749	853,990	21.40%	353	350	340	324	247	147	0	10	0
Ternstroemia stahlii Krug & Urb.	F. Viella 515 (LSU)	H	8-Jan-86	Puerto Rico	Ternstroemia_stahlii_V515	11,647,875	338,107	5.80%	353	347	340	315	228	124	0	3	0
Freziera elaphoglossifolia ined.	J. Solomon 5152 (MO)	H	29-Feb-80	Bolivia	Freziera_elaphoglossifolia_JS5152	17,290,099	2,007,200	23.20%	353	353	339	323	279	182	0	10	0
Ternstroemia sp. Indet.	L. P. Lagomarsino s.n.	S	1-Sep-18	United States (cult.)	Ternstroemia_sp_LLna	13,513,083	292,046	4.30%	353	348	339	326	257	154	1	8	0
Freziera peruana D. Santam. & A.K. Monro	R. Vasquez 31502 (MO)	H	12-Oct-06	Peru	Freziera_peruana_RV31502	17,908,129	1,790,864	20%	353	351	338	329	293	197	0	12	0
Freziera yanachagensis D. Santam.	D.A. Neill & W. Quizhpe 15233 (MO)	H	19-Sep-06	Ecuador	Freziera_yanachagensis_DN15233	11,073,981	1,098,384	19.80%	353	346	338	306	213	111	0	9	0
Freziera canescens Humb. & Bonpl.	R. Ruiz & S. Rengifo 948 (MO)	H	11-Sep-90	Colombia	Freziera_canescens_RR948	10,089,488	934,709	18.50%	353	346	338	303	224	124	0	6	0
Freziera uncinata A.L. Weitzman	J. L. Luteyn & L. J. Dorr 13478 (MO)	H	5-May-90	Bolivia	Freziera_uncinata_JL13478	7,217,408	895,216	24.80%	352	350	338	318	248	143	0	9	0
Freziera grandiflora D. Santam., D.A. Neill & Lagom.	V. Zak & J. L. Jaramillo 3076 (MO)	H	2-Dec-87	Ecuador	Freziera_grandiflora_VZ3076	9,874,322	1,087,749	22%	353	350	337	316	240	146	0	6	0
Freziera grisebachii Krug & Urb.	K. Thomsen 20 (MO)	H	19-Jul-92	Costa Rica: Osa	Freziera_grisebachii_KT20	12,313,043	1,622,920	26.30%	353	349	336	307	222	123	0	6	0
Freziera angulosa Tul.	S. G. Beck 9254 (MO)	H	30-Jun-83	Bolivia	Freziera_angulosa_SB9254	14,894,822	1,707,237	22.90%	353	351	335	314	240	134	0	8	0
Freziera longipes Tul.	F. Alzate et al. 4960 (MO)	H	20-Feb-13	Colombia	Freziera_longipes_FA4960	8,674,919	944,600	21.80%	353	343	334	298	195	107	0	2	0
Freziera chrysophylla Humb. & Bonpl.	H. Vargas et al. 4280 (MO)	H	22-Jan-04	Ecuador	Freziera_chrysophylla_HV4280	17,036,823	1,852,558	21.80%	353	345	333	302	200	94	0	3	0
Freziera neei D. Santam. & A.K. Monro	M. Jiménez et al. 565 (MO)	H	22-Oct-07	Bolivia	Freziera_neei_MJ565	5,538,072	620,545	22.40%	352	345	332	301	194	100	0	5	0
Freziera golondrinensis D. Santam. & A.K. Monro	H. van der Werff & E. Gudiño 10812 (MO)	H	31-Jul-89	Ecuador	Freziera_golondrinensis_HW10812	11,404,384	1,337,355	23.50%	352	347	330	304	203	96	0	2	0
Freziera dudleyi A.H.Gentry	D. Núñez et al. 23466 (MO)	H	3-Aug-98	Peru	Freziera_dudleyi_DN23466	9,983,385	1,146,915	23%	352	345	330	302	189	102	0	5	0
Freziera magnibracteolata A. Fuentes & D. Santam.	A. Fuentes et al. 8435 (MO)	H	20-Jun-05	Bolivia	Freziera_magnibracteolata_AF8435	8,424,112	1,005,909	23.90%	352	342	330	289	188	103	0	4	0
Ternstroemia gymnanthera (Wight & Arn.) Sprague	D. Pratt s.n. (LSU)	H	12-Dec-64	United States (cult.)	Ternstroemia_gymnanthera_Pna	13,136,467	300,806	4.60%	353	345	330	300	221	113	0	7	0
Freziera neei D. Santam. & A.K. Monro	S. Altamirano et al. 1794 (MO)	H	13-Feb-04	Bolivia	Freziera_neei_SA1794	15,805,650	1,577,741	20%	353	345	328	293	215	113	0	5	0
Freziera verrucosa (Hieron.) Kobuski	V. Zak & J. L. Jaramillo 2886 (MO)	H	10-Sep-87	Ecuador	Freziera_verrucosa_VZ2886	5,305,176	508,849	19.20%	351	341	328	284	174	76	0	2	0
Ternstroemia peduncularis DC.	R. Howard 117 (LSU)	H	1-Jul-50	Cuba	Ternstroemia_peduncularis_H117	11,865,253	352,950	6%	352	339	327	295	209	101	0	3	0
Freziera tundaymensis D. Santam.	W. Quizhpe et al. 2854 (MO)	H	2/14/08	Ecuador	Freziera_tundaymensis_WQ2854	11,074,389	639,049	11.50%	353	341	326	276	173	92	0	2	0
Freziera elaphoglossifolia ined.	S. G. Beck 13857 (MO)	H	24-Jul-88	Bolivia	Freziera_elaphoglossifolia_SB13857	4,213,916	430,900	20.50%	353	336	322	267	166	83	0	5	0
Ternstroemia pringlei (Rose) Standl.	George M. Diggs Jr. 2144 (LSU)	H	28-Jul-78	Mexico	Ternstroemia_pringlei_D2144	10,857,942	300,840	5.50%	353	334	320	283	182	94	1	1	0
Freziera dudleyi A.H.Gentry	A. Araujo M. et al. 3711 (MO)	H	14-Nov-07	Bolivia	Freziera_dudleyi_AAM3711	10,985,360	1,362,976	24.80%	353	338	319	270	158	72	0	3	0
Freziera uniauriculata A.L. Weitzman	A. Fuentes et al. 8817 (MO)	H	26-Jun-05	Bolivia	Freziera_uniauriculata_AF8817	15,293,802	1,935,982	25.30%	353	342	318	258	146	62	0	0	0
Freziera reticulata Humb. & Bonpl.	L.B. Holm-Nielsen et al. 29769 (MO)	H	28-Dec-80	Ecuador	Freziera_reticulata_LHN29769	6,683,555	599,889	18%	352	333	316	275	165	75	0	3	0
Freziera siraensis D. Santam. & A.K. Monro	L. Valenzuela et al. 27638 (MO)	H	4-May-14	Peru	Freziera_siraensis_LV27638	4,304,382	396,651	18.40%	353	330	313	267	160	75	0	3	0
Freziera incana A.L. Weitzman ex D. Santam.	W. Quizhpe et al. 1091 (MO)	H	16-Mar-05	Ecuador	Freziera_incana_WQ1091	6,656,389	727,443	21.80%	353	325	309	248	142	74	0	5	1
Freziera tomentosa (Ruiz & Pav.) Tul.	L. Holm-Nielsen et al. 24823 (MO)	H	13-Aug-80	Ecuador	Freziera_tomentosa_LHN24823	4,362,652	510,296	23.40%	353	324	306	236	131	61	0	2	0
Freziera alata A.L. Weitzman	S. G. Beck 13856 (MO)	H	24-Jul-88	Bolivia	Freziera_alata_SB13856	8,973,014	1,010,289	22.50%	353	329	305	236	124	58	0	1	0
Freziera magnibracteolata A. Fuentes & D. Santam.	I. Huamantupa et al. 6998 (MO)	H	22-Sep-05	Peru	Freziera_magnibracteolata_IH6998	5,563,721	639,084	22.90%	353	322	305	246	121	58	0	2	0
Freziera humiriifolia D. Santam.	C. Díaz S. et al. 7766A (MO)	H	23-Jan-96	Peru	Freziera_humiriifolia_CDS7766A	11,951,208	1,380,593	23.10%	352	316	301	242	117	42	0	1	0
Freziera incana A.L. Weitzman ex D. Santam.	L. Valenzuela 10095 (MO)	H	21-Aug-07	Peru	Freziera_incana_LV10095	6,904,734	737,961	21.40%	353	323	301	246	131	63	0	1	0
Freziera ciliata ined.	F. Woytkowski 7929 (MO)	H	19-Apr-63	Peru	Freziera_ciliata_FW7929	5,010,392	471,149	18.80%	353	321	299	248	123	52	0	0	0
Freziera lanata (Ruiz & Pav.) Tul.	L. Valenzuela 8235 (MO)	H	28-Nov-06	Peru	Freziera_lanata_LV8235	16,096,979	2,145,507	26.70%	353	328	295	232	129	59	0	0	0
Freziera suberosa Tul.	G. A. Tipaz 22 (MO)	H	2-Apr-89	Ecuador	Freziera_suberosa_GT22	4,185,668	380,204	18.20%	353	312	295	217	115	36	0	1	0
Freziera punctata A.L. Weitzman	J. L. Zarucchi & A. E. Brant 5386 (MO)	H	16-Sep-87	Colombia	Freziera_punctata_JZ5386	6,175,181	484,282	15.70%	353	308	289	216	90	38	0	0	0
Freziera calophylla Triana & Planch.	Q. Jimenez 1772 (MO)	H	18-Apr-95	Costa Rica	Freziera_calophylla_QJ1772	7,630,862	714,782	18.80%	353	307	288	208	89	35	0	0	0
Freziera chrysophylla Humb. & Bonpl.	I. Huamantupa 3930 (MO)	H	10-Dec-03	Peru	Freziera_chrysophylla_IH3930	7,559,959	702,460	18.60%	352	304	283	209	97	42	0	0	0
Freziera dasycarpa D. Santam. & R. Ortiz	Á. Cogollo P., R. Carmona, et al. (MO)	H	1993	Colombia	Freziera_dasycarpa_AC6175	16,958,095	2,623,664	30.90%	353	317	280	197	93	39	0	1	0
Freziera caloneura Kobuski	R. F. Steinbach 552 (MO)	H	28-Nov-66	Bolivia	Freziera_caloneura_RS552	4,591,392	491,944	21.50%	352	305	280	213	95	34	0	1	0
Freziera carinata A.L. Weitzman	A. Wisum 36 (MO)	H	11-Oct-02	Ecuador	Freziera_carinata_AW36	4,540,908	330,506	14.60%	352	298	279	197	84	25	0	0	0
Freziera cochabamba ined.	S. Altamirano 989 (MO)	H	13-Jun-03	Bolivia	Freziera_cochabamba_SA989	3,725,481	282,518	15.20%	352	293	271	198	79	24	0	1	0
Freziera suberosa Tul.	A. Monteagudo et al. 6657 (MO)	H	6-Apr-04	Peru	Freziera_suberosa_AM6657	6,046,919	521,674	17.20%	353	286	267	191	78	28	0	0	1
Freziera grisebachii Krug & Urb.	A. Gentry & M. Lavin 50965 (MO)	H	11-Jul-85	Cuba	Freziera_grisebachii_AG50965	26,776,172	2,910,903	21.80%	353	315	266	183	82	32	0	0	0
Freziera guaramacalana D. Santam. & Cuello	L. J. Dorr et al. 5005 (MO)	H	28-Apr-88	Venezuela	Freziera_guaramacalana_LD5005	4,641,755	302,697	13.10%	352	286	263	176	77	29	0	0	0
Freziera candicans Tul.	W. J. Hahn & F. T. Grifo 3459 (MO)	H	7-Jan-87	Venezuela	Freziera_candicans_WH3459	5,779,536	552,086	19.10%	352	270	245	151	55	19	0	0	1
Freziera chrysophylla Humb. & Bonpl.	G. McPherson 13250 (MO)	H	21-Nov-88	Colombia	Freziera_chrysophylla_GM13250	3,260,008	225,975	13.90%	349	262	234	136	51	20	0	0	0
Freziera inaequilatera Britton	B. A. Krukoff 11044 (MO)	H	11/15/39	Bolivia	Freziera_inaequilatera_BK11044	3,965,298	351,452	17.70%	353	241	216	117	31	7	0	0	0
Freziera ecuadoriensis D. Santam. & A.K. Monro	P. M. Jørgensen et al. 1343 (MO)	H	8-Dec-94	Ecuador	Freziera_ecuadoriensis_PJ1343	4,586,656	392,110	17.10%	352	238	211	139	44	18	0	0	0
Freziera lanata (Ruiz & Pav.) Tul.	M. Lewis 37374 (MO)	H	6-Jun-90	Bolivia	Freziera_lanata_ML37374	3,356,932	235,707	14%	351	240	209	129	39	11	0	0	0
Freziera arbutifolia Planch. & Triana	G. McPherson 13104 (MO)	H	14-Nov-88	Colombia	Freziera_arbutifolia_GM13104	9,801,275	1,308,283	26.70%	353	241	208	129	42	10	0	0	0
Freziera sessiliflora A.H.Gentry	A. Cogollo P. et al. 4016 (MO)	H	Feb-89	Colombia	Freziera_sessiliflora_ACP4016	5,220,461	411,474	15.80%	353	232	206	114	37	11	0	0	0
Freziera calophylla Triana & Planch.	G. Dauphin 1169 (MO)	H	11-Mar-94	Costa Rica: Isla del Coco	Freziera_calophylla_GD1169	4,808,218	368,393	15.30%	351	191	164	85	30	6	0	0	0
Ternstroemia candolleana Wawra	S. Mori & C. Gracie 19255 (LSU)	H	8-Oct-88	Brazil	Ternstroemia_candolleana_M19255	6,508,678	263,856	8.10%	350	175	139	67	20	6	0	0	0
Cleyera albopunctata (Planch. ex Griseb.) Krug & Urb.	Gregory 742 (LSU)	H	28-Feb-44	Puerto Rico	Cleyera_albopunctata_G742	11,792,388	729,265	12.40%	353	153	107	46	13	8	0	0	0
Freziera guatemalensis (Donn. Sm.) Kobuski	R. Rueda 8083 (MO)	H	9-Apr-98	Nicaragua	Freziera_guatemalensis_RR8083	5,469,623	420,169	15.40%	349	132	100	49	12	4	0	0	0
Freziera reticulata Humb. & Bonpl.	J.L. Luteyn et al. 10170 (MO)	H	6-May-84	Colombia	Freziera_reticulata_JL10170	2,706,993	162,026	12%	351	93	72	38	9	2	0	0	0
Freziera microphylla Sandwith	A. H. Gentry et al. 74770 (MO)	H	13-Sep-91	Peru	Freziera_microphylla_AG74770	2,312,647	139,036	12%	348	74	52	21	5	3	0	0	0
Freziera revoluta A.L. Weitzman	L. Valenzuela & R. Zehnder 28818 (MO)	H	16-Feb-15	Peru	Freziera_revoluta_RV39901	365,704	22,957	12.60%	334	62	52	23	2	1	0	0	0
Eurya japonica Thunb.	Benjamin A. Petty s.n. (LSU)	H	14-Jan-41	United States (cult.)	Eurya_japonica_Bpna	15,012,008	864,295	11.50%	353	106	43	21	7	1	0	0	1
Freziera bradleyi D. Santam. & Q. Jiménez	G. Rivera 133 (MO)	H	7-Nov-89	Costa Rica	Freziera_bradleyi_GR133	1,323,790	58,561	8.80%	345	35	26	11	2	0	0	0	1
Freziera verrucosa (Hieron.) Kobuski	G. McPherson 13217 (MO)	H	21-Nov-88	Colombia	Freziera_verrucosa_GM13217	1,291,734	54,416	8.40%	338	35	18	4	1	0	0	0	1
Freziera calophylla Triana & Planch.	C. Galdames 6386 (MO)	H	24-Mar-09	Panama: Cerro Jefe	Freziera_calophylla_CG6386	1,787,927	52,246	5.90%	328	58	15	2	0	0	0	0	1
Freziera parva Kobuski	T. R. Dudley 10687 (MO)	H	3-Jul-68	Peru	Freziera_parva_TD10687	205,641	11,317	11%	246	29	13	2	0	0	0	0	1
Freziera grisebachii Krug & Urb.	P. Vera Caletti et al. 242 (MO)	H	14-Oct-86	Mexico	Freziera_grisebachii_PVC242	3,450,736	309,607	18%	345	44	8	3	1	0	0	0	1
Freziera candicans Tul.	C. Galdames 3344 (MO)	H	22-Sep-96	Panama	Freziera_candicans_CG3344	919,536	50,782	11%	329	24	8	2	0	0	0	0	1
Freziera reticulata Humb. & Bonpl.	A. H. Gentry et al. 39989 (MO)	H	3-Feb-83	Peru	Freziera_reticulata_AG39989	311,123	20,104	12.90%	271	21	7	2	0	0	0	0	1
Freziera peruana D. Santam. & A.K. Monro	A. Monteagudo et al. 4538 (MO)	H	8-Mar-03	Peru	Freziera_peruana_AM4538	583,511	31,812	10.90%	300	23	5	1	1	0	0	0	1
Freziera grisebachii Krug & Urb.	J.A. Steyermark & G. Davidse 116958 (MO)	H	1-Mar-78	Venezuela	Freziera_grisebachii_JS116958	1,016,343	135,045	26.60%	325	26	4	2	1	0	0	0	1
Freziera grisebachii Krug & Urb.	J. H. Torres & P. Pinto 2886 (MO)	H	19-Nov-85	Colombia	Freziera_grisebachii_JT2886	653,592	36,100	11%	269	15	3	1	1	0	0	0	1
Freziera calophylla Triana & Planch.	A.E. Brant 1471 (MO)	H	24-Oct-87	Colombia	Freziera_calophylla_AB1471	627,772	21,309	6.80%	277	14	3	1	0	0	0	0	1
Freziera carinata A.L. Weitzman	M. H. Nee 31165 (MO)	H	27-Feb-85	Venezuela	Freziera_carinata_MN31165	2,791,081	308,874	22.20%	335	31	2	1	0	0	0	0	1
Freziera humiriifolia D. Santam.	J. Campos de la Cruz et al. 3144 (MO)	H	9-Dec-96	Peru	Freziera_humiriifolia_JCC3144	1,027,792	98,654	19.20%	322	19	2	1	0	0	0	0	1
Freziera echinata A.L. Weitzman	J. L. Luteyn et al. 7448 (MO)	H	25-Apr-79	Colombia	Freziera_echinata_JL7448	220,376	12,069	10.90%	179	15	2	1	0	0	0	0	1
Freziera monteverdensis D. Santam., Lagom. & Q. Jiménez	G. Herrera 5711 (MO)	H	1-Dec-92	Costa Rica	Freziera_monteverdensis_GH5711	211,976	5,280	5%	209	10	2	0	0	0	0	0	1
Freziera grisebachii Krug & Urb.	P. H. Allen 6408 (MO)	H	9-Feb-52	Honduras	Freziera_grisebachii_PA6408	82,161	1,950	4.80%	144	9	1	1	0	0	0	0	1
Freziera cordata Tul.	N. Zamora 1539 (MO)	H	15-Mar-89	Costa Rica	Freziera_cordata_NZ1539	100,131	2,751	5.50%	130	9	0	0	0	0	0	0	1
Freziera calophylla Triana & Planch.	A.H. Gentry 16907 (MO)	H	22-Jul-76	Panama: Darién	Freziera_calophylla_AG16907	86,012	1,932	4.50%	160	5	0	0	0	0	0	0	1
																	0
