## Supplementary material for "Strong phylogenetic signal despite high phylogenomic complexity in an Andean plant radiation (*Freziera,* Pentaphylacaceae)": Table S2

Name	NumReads	ReadsMapped	PctOnTarget	GenesMapped	GenesWithContigs	GenesWithSeqs	GenesAt25pct	GenesAt50pct	GenesAt75pct	GenesAt150pct	ParalogWarningsLong	ParalogWarningsDepth	GenesWithoutStitchedContigs	GenesWithStitchedContigs	GenesWithStitchedContigsSkipped	GenesWithChimeraWarning
Freziera_monteagudoi_AM7783	12544497	1836471	14.6	353	353	353	351	330	241	0	49	100	68	285	0	0
Freziera_alata_LL439	19782119	2251082	11.4	353	353	352	350	340	267	0	58	107	84	268	0	0
Freziera_karsteniana_JH364	16869679	2342887	13.9	353	352	352	350	337	265	0	52	100	74	278	0	0
Freziera_minima_JH1591	16303614	2283950	14	353	353	352	350	337	249	1	53	102	74	278	0	0
Freziera_neillii_JH1443	16275988	2326388	14.3	353	352	352	350	335	255	0	49	95	70	282	0	0
Freziera_candicans_LL271	13683882	2016464	14.7	353	352	351	349	331	240	0	43	92	67	284	0	0
Freziera_elaphoglossifolium_LL442	14443477	2128051	14.7	353	353	351	348	321	226	0	43	93	69	282	0	0
Freziera_oxapampensis_RV28649	17694842	2914475	16.5	353	352	351	349	331	246	0	49	96	67	284	0	0
Freziera_sp_LL270	12101516	1794400	14.8	353	351	351	349	327	236	0	43	89	68	283	0	0
Freziera_caeseriata_JS5152	8641890	1514488	17.5	353	353	350	343	297	201	0	38	77	80	270	0	0
Freziera_candicans_DB55936	10385072	1530556	14.7	353	351	350	347	325	227	0	40	92	67	283	0	0
Freziera_candicans_VR133	9879064	1510814	15.3	353	351	350	346	314	216	0	41	87	74	276	0	0
Freziera_friedrichsthaliana_WH9823	3867012	732078	18.9	352	352	350	344	295	174	1	37	72	71	279	0	0
Freziera_rufescens_CC5715	8298997	1430762	17.2	353	352	349	343	305	193	1	34	76	75	274	0	0
Freziera_canescens_LHN5832	7601144	1178387	15.5	353	350	348	341	293	180	0	28	75	76	272	0	0
Freziera_cyanocantha_RF9046	5742045	922904	16.1	353	350	348	338	283	173	0	31	71	77	271	0	0
Freziera_grandiflora_VZ3076	4935670	903449	18.3	353	350	348	335	270	171	0	23	61	77	271	0	0
Freziera_peruana_RV31502	8951708	1450555	16.2	353	351	348	346	320	228	0	37	83	64	284	0	0
Freziera_uniauriculata_WFR1165	9643950	1562759	16.2	353	351	348	340	298	189	0	33	81	62	286	0	0
Ternstroemia_sp_LLna	6756234	250080	3.7	353	349	348	339	289	189	1	25	46	98	250	0	0
Freziera_grisebachii_WS36086	4150069	854711	20.6	353	349	347	332	259	139	0	27	63	94	253	0	0
Freziera_suberosa_LR186	6406816	1075052	16.8	353	351	347	342	308	196	1	35	84	71	276	0	0
Freziera_yanachagensis_AM16076	8723646	1584851	18.2	353	351	347	344	293	185	0	30	75	67	280	0	0
Ternstroemia_tepezapote_H2741	8977702	354147	3.9	353	348	347	344	286	173	0	23	49	90	257	0	0
Freziera_campanulata_JH347	3989676	642421	16.1	353	349	346	339	281	174	0	27	71	77	269	0	0
Freziera_verrucosa_CCM5686	5612871	868739	15.5	353	351	346	339	285	176	0	30	66	69	277	0	0
Freziera_angulosa_SB9254	7445427	1262610	17	353	350	345	330	270	157	0	33	67	82	263	0	0
Freziera_siraensis_LV27679	6705138	979551	14.6	353	347	345	328	245	136	0	20	63	87	258	0	0
Freziera_uncinata_JL13478	3607491	684717	19	352	350	345	331	269	163	0	28	63	76	269	0	0
Freziera_canescens_RR948	5043808	719381	14.3	353	347	343	321	249	140	0	21	57	93	250	0	0
Freziera_grisebachii_KT20	6154918	1192693	19.4	353	349	343	317	237	136	0	27	59	88	255	0	0
Ternstroemia_stahlii_V515	5823742	268469	4.6	353	346	343	330	254	150	0	11	26	93	250	0	0
Freziera_yanachagensis_DN15233	5536164	820029	14.8	353	345	341	319	235	134	0	23	59	97	244	0	0
Freziera_chrysophylla_HV4280	8515396	1286416	15.1	353	344	338	311	217	100	0	18	46	112	226	0	0
Freziera_golondrinae_HW10812	5700812	984933	17.3	352	347	338	317	221	108	0	18	49	90	248	0	0
Freziera_longipes_FA4960	4336637	728288	16.8	353	343	338	311	214	117	0	18	43	106	232	0	0
Ternstroemia_gymnanthera_Pna	6568046	248983	3.8	353	341	338	321	250	138	0	17	29	104	234	0	0
Freziera_dudleyi_DN23466	4990835	854332	17.1	352	344	336	312	207	114	0	20	49	109	227	0	0
Freziera_glabrescens_MJ565	2768371	490409	17.7	352	345	336	314	219	107	0	21	47	95	241	0	0
Freziera_glabrescens_SA1794	7901755	1236019	15.6	353	345	335	308	226	126	0	20	50	99	236	0	0
Freziera_magnibracteolata_AF8435	4210963	764203	18.1	352	341	334	300	210	112	0	18	51	100	234	0	0
Ternstroemia_peduncularis_H117	5932374	277483	4.7	352	341	334	316	241	127	0	15	29	99	235	0	0
Freziera_verrucosa_VZ2886	2652157	415705	15.7	351	340	333	289	187	91	0	14	41	126	207	0	0
Freziera_tundaymensis_WQ2854	5536691	517774	9.4	353	339	329	293	188	97	0	11	33	110	219	0	0
Freziera_caeseriata_SB13857	2106432	373676	17.7	353	335	324	282	180	87	0	14	36	124	200	0	0
Freziera_uniauriculata_AF8817	7636939	1295978	17	353	339	323	268	156	62	0	7	24	147	176	0	0
Ternstroemia_pringlei_D2144	5428668	232160	4.3	353	331	323	296	211	106	0	9	21	105	218	0	0
Freziera_dudleyi_AAM3711	5492045	960235	17.5	353	337	321	275	173	77	0	10	32	125	196	0	0
Freziera_siraensis_LV27638	2151909	300521	14	353	329	319	279	168	85	0	11	26	116	203	0	0
Freziera_reticulata_LHN29769	3340999	445338	13.3	352	331	318	282	178	83	0	14	31	111	207	0	0
Freziera_incana_WQ1091	3327711	532522	16	353	323	313	257	154	73	0	16	30	121	192	0	0
Freziera_magnibracteolata_IH6998	2781326	489837	17.6	353	322	309	254	133	59	0	11	24	147	162	0	0
Freziera_tomentosa_LHN24823	2180785	381830	17.5	353	321	309	251	139	61	0	10	19	143	166	0	0
Freziera_incana_LV10095	3452005	550794	16	353	323	307	256	148	71	0	11	23	125	182	0	0
Freziera_alata_SB13856	4485516	705460	15.7	353	326	305	241	130	59	0	12	20	143	162	0	0
Freziera_humiriifolia_CDS7766A	5972493	926374	15.5	352	317	303	243	123	42	0	7	14	146	157	0	0
Freziera_ciliata_FW7929	2504909	352990	14.1	353	318	302	255	126	53	0	5	18	119	183	0	0
Freziera_lanata_LV8235	8045075	1447807	18	353	322	301	237	135	59	0	9	27	147	154	0	0
Freziera_calophylla_QJ1772	3814802	510523	13.4	353	306	295	213	94	36	0	3	10	165	130	0	0
Freziera_punctata_JZ5386	3087239	362950	11.8	353	308	294	225	98	35	0	6	10	168	126	0	0
Freziera_suberosa_GT22	2092598	317782	15.2	353	308	294	222	124	41	0	10	19	152	142	0	0
Freziera_caloneura_RS552	2295411	341470	14.9	352	304	286	224	104	32	0	4	12	146	140	0	0
Freziera_chrysophylla_IH3930	3778864	493661	13.1	352	306	286	211	98	42	0	5	10	162	124	0	0
Freziera_carinata_AW36	2270260	242846	10.7	352	296	281	203	83	25	0	4	4	152	129	0	0
Freziera_dasycarpa_AC6175	8474962	1686968	19.9	353	310	278	199	97	39	0	7	11	162	117	0	0
Freziera_grisebachii_AG50965	13380671	1922398	14.4	353	319	273	193	83	30	0	3	7	159	114	0	0
Freziera_suberosa_AM6657	3023204	415434	13.7	353	283	268	195	83	30	0	4	5	178	90	0	0
Freziera_cochabamba_SA989	1862528	243613	13.1	352	288	266	200	84	24	0	6	8	160	106	0	0
Freziera_guaramacalana_LD5005	2320645	229018	9.9	352	282	265	179	82	29	0	5	7	160	105	0	0
Freziera_candicans_WH3459	2888700	376159	13	352	261	243	154	53	16	0	4	4	164	79	0	0
Freziera_chrysophylla_GM13250	1629810	164603	10.1	349	257	237	143	53	17	0	2	1	163	74	0	0
Freziera_lanata_ML37374	1678316	185104	11	351	239	216	132	39	10	0	3	4	152	64	0	0
Freziera_obovata_PJ1343	2293102	284720	12.4	352	237	214	139	41	17	0	1	2	164	50	0	0
Freziera_inaequilatera_BK11044	1982437	248431	12.5	353	236	213	119	32	7	0	0	0	158	55	0	0
Freziera_arbutifolia_GM13104	4899411	890840	18.2	353	243	212	134	38	11	0	2	3	150	62	0	0
Freziera_sessiliflora_ACP4016	2609627	296524	11.4	353	226	207	119	38	10	0	3	4	156	51	0	0
Freziera_calophylla_GD1169	2403829	257430	10.7	351	186	164	82	29	6	0	0	0	135	29	0	0
Ternstroemia_candolleana_M19255	3254196	180807	5.6	350	166	137	68	20	7	0	1	0	108	29	0	0
Cleyera_albopunctata_G742	5893881	453297	7.7	353	157	113	49	14	9	0	0	1	91	22	0	0
Freziera_guatemalensis_RR8083	2734204	279202	10.2	350	132	108	55	11	4	0	1	1	98	10	0	0
Freziera_reticulata_JL10170	1353347	115295	8.5	351	92	77	41	9	2	0	0	0	68	9	0	0
Freziera_microphylla_AG74770	1156262	96614	8.4	348	70	51	20	6	3	0	1	1	45	6	0	0
Freziera_revoluta_RV39901	182841	19668	10.8	333	58	49	19	2	0	0	0	0	41	8	0	0
Eurya_japonica_BPna	7504797	684619	9.1	353	106	45	17	6	1	0	0	0	42	3	0	0
Freziera_bradleyi_GR133	661846	43838	6.6	345	37	31	13	2	0	0	0	0	30	1	0	0
Freziera_verrucosa_GM13217	645842	41134	6.4	339	33	20	3	1	0	0	0	0	20	0	0	0
Freziera_calophylla_CG6386	893380	38350	4.3	329	53	18	3	0	0	0	0	0	18	0	0	0
Freziera_candicans_CG3344	459672	35141	7.6	329	21	8	1	0	0	0	0	0	8	0	0	0
Freziera_grisebachii_JS116958	507919	82988	16.3	323	23	7	3	1	0	0	0	0	7	0	0	0
Freziera_grisebachii_PVC242	1725000	194809	11.3	345	39	7	3	1	0	0	0	0	7	0	0	0
Freziera_carinata_MN31165	1394833	185127	13.3	335	29	4	0	0	0	0	0	0	3	1	0	0
Freziera_parva_TD10687	102666	7950	7.7	247	15	4	1	0	0	0	0	0	4	0	0	0
Freziera_peruana_AM4538	291604	21368	7.3	298	19	4	0	0	0	0	0	0	3	1	0	0
Freziera_humiriifolia_JCC3144	513846	62643	12.2	322	18	2	0	0	0	0	0	0	2	0	0	0
Freziera_calophylla_AB1471	313883	15029	4.8	277	9	1	1	0	0	0	0	0	1	0	0	0
Freziera_cordata_NZ1539	50022	2048	4.1	129	3	1	1	0	0	0	0	0	1	0	0	0
Freziera_echinata_JL7448	109158	6709	6.1	178	11	1	0	0	0	0	0	0	0	1	0	0
Freziera_grisebachii_PA6408	41067	1526	3.7	141	3	1	1	0	0	0	0	0	1	0	0	0
Freziera_reticulata_AG39989	154905	12756	8.2	270	9	1	0	0	0	0	0	0	1	0	0	0
Freziera_calophylla_AG16907	42956	1368	3.2	159	2	0	0	0	0	0	0	0	0	0	0	0
Freziera_grisebachii_JT2886	326783	22569	6.9	267	7	0	0	0	0	0	0	0	0	0	0	0
Freziera_montevidensis_GH5711	105968	4121	3.9	208	8	0	0	0	0	0	0	0	0	0	0	0
