## Supplementary material for "Strong phylogenetic signal despite high phylogenomic complexity in an Andean plant radiation (*Freziera,* Pentaphylacaceae)": Table S3

Locus_ID	No_taxa	seq_stitched_contigs_YES	seq_stitched_contigs_NO	seq_stitched_contigs_TOTAL	seq_stitched_contigs_percent_YES	by_eye_det.	paralog_depth_warning_TRUE	paralog_depth_warning_FALSE	paralog_depth_warning_TOTAL	paralog_depth_warning_percent_TRUE	Long_Paralog_Warning	Paralog_warning_depth	Hybpiper_v.1.3.1_Warning	HybPhaser_removed	tree_length	proportion_internalbranchlengths	proportion_PI_ingroup	average_BS	bipartition
4471	69	66	10	76	86.84	putative_ortholog	0	76	76	0	0	0	0	0	3.45085	0.313188	0.069772172	66.67	0.115384615
4527	74	73	9	82	89.02	artifactual_paralog	42	40	82	51.22	1	1	0	1	3.30586	0.295358	0.132879894	77.77	0.064102564
4691	73	50	29	79	63.29	putative_ortholog	0	79	79	0	0	0	0	0	1.76685	0.375379	0.045474045	59.01	0.102564103
4724	69	68	18	86	79.07	artifactual_paralog	55	31	86	63.95	1	1	0	0	3.22427	0.331601	0.136722606	71.59	0.012820513
4744	62	40	28	68	58.82	putative_ortholog	0	68	68	0	0	0	0	0	2.4118	0.336021	0.055947854	50.2	0.08974359
4757	66	59	14	73	80.82	artifactual_paralog	11	62	73	15.07	0	1	0	1	4.66762	0.245666	0.14824263	61.04	0.064102564
4793	68	74	4	78	94.87	putative_paralog	8	70	78	10.26	1	1	0	1	2.03842	0.355023	0.121375187	69.58	0.153846154
4796	64	51	20	71	71.83	putative_ortholog	0	71	71	0	0	0	0	0	2.55647	0.346029	0.063010204	70.35	0.102564103
4802	71	63	17	80	78.75	putative_ortholog	0	80	80	0	0	0	0	0	2.06528	0.419896	0.06281407	70.41	0.141025641
4806	68	65	11	76	85.53	putative_paralog	48	28	76	63.16	1	1	0	1	2.36677	0.380597	0.139768575	58.33	0.076923077
4848	69	71	6	77	92.21	putative_paralog	0	77	77	0	0	0	0	0	1.96665	0.346485	0.055883107	74.71	0.08974359
4889	67	40	33	73	54.79	putative_paralog	9	64	73	12.33	0	1	0	1	3.08751	0.399743	0.107938991	67.1	0.08974359
4890	71	49	29	78	62.82	putative_paralog	16	62	78	20.51	0	1	0	1	3.22405	0.374863	0.096296296	67.04	0.076923077
4893	70	61	15	76	80.26	putative_ortholog	0	76	76	0	0	0	0	0	2.52108	26.8587	0.072745558	66.59	0.08974359
4932	NA	77	8	85	90.59	NA	53	32	85	62.35	1	1	1	1	NA	NA	NA	NA	NA
4942	59	57	12	69	82.61	artifactual_paralog	35	34	69	50.72	0	1	0	1	3.8235	0.458426	0.200118765	74.03	0.012820513
4951	64	7	63	70	10	artifactual_paralog	2	68	70	2.86	1	1	0	0	1.78507	0.245938	0.049180328	53	0.038461538
4954	79	73	12	85	85.88	putative_ortholog	0	85	85	0	0	0	0	0	3.39077	0.300123	0.069715142	74.58	0.141025641
4989	56	69	14	83	83.13	artifactual_paralog	52	31	83	62.65	1	1	0	1	2.62152	0.461232	0.153053132	61.83	0
4992	72	79	14	81	97.53	putative_ortholog	0	81	81	0	0	0	0	0	1.67754	0.279257	0.052479538	77.18	0.179487179
5018	NA	37	48	85	43.53	NA	44	41	85	51.76	1	1	1	1	NA	NA	NA	NA	NA
5032	64	63	10	73	86.3	putative_ortholog	0	73	73	0	0	0	0	0	2.54917	0.295957	0.081330869	74.6	0.192307692
5034	69	55	21	76	72.37	putative_ortholog	0	76	76	0	0	0	0	0	3.72458	0.287971	0.098710538	54.45	0.08974359
5038	67	63	11	74	85.14	putative_ortholog	0	74	74	0	0	0	0	0	2.00153	0.409823	0.056976744	69.51	0.115384615
5064	NA	12	25	37	32.43	NA	6	31	37	16.22	1	1	1	0	NA	NA	NA	NA	NA
5090	68	53	21	74	71.62	putative_paralog	29	45	74	39.19	1	1	0	1	4.7141	0.482551	0.151071026	64.45	0.128205128
5104	64	47	21	68	69.12	putative_ortholog	0	68	68	0	0	0	0	0	2.04199	0.329097	0.075128059	50.19	0.153846154
5116	72	68	10	78	87.18	putative_ortholog	0	78	78	0	0	0	0	0	2.04943	0.372328	0.070045045	73.08	0.064102564
5123	69	70	7	77	90.91	putative_ortholog	0	77	77	0	0	0	0	0	2.30083	0.336755	0.06396064	68.53	0.115384615
5131	67	55	19	74	74.32	artifactual_paralog	18	56	74	24.32	1	1	0	1	2.39832	0.363462	0.100470523	53.8	0.012820513
5138	72	48	31	79	60.76	putative_paralog	2	77	79	2.53	0	1	0	0	2.70113	0.438806	0.068643785	57.2	0.076923077
5162	72	76	5	81	93.83	putative_ortholog	0	81	81	0	0	0	0	0	2.18602	0.370037	0.068242245	71.31	0.230769231
5163	70	75	6	81	92.59	putative_ortholog	0	81	81	0	0	0	0	0	2.05288	0.262308	0.074135916	71.64	0.102564103
5168	51	41	18	59	69.49	artifactual_paralog	4	55	59	6.78	0	1	0	0	2.27511	0.310897	0.049499116	54.7	0.051282051
5177	61	13	54	67	19.4	putative_ortholog	0	67	67	0	0	0	0	0	1.82515	0.443568	0.075156576	44.69	0.076923077
5188	70	66	11	77	85.71	artifactual_paralog	52	25	77	67.53	1	1	0	1	2.85076	0.441549	0.105817961	64.27	0.064102564
5200	73	74	7	81	91.36	putative_paralog	25	56	81	30.86	0	1	0	0	3.73154	0.435446	0.096134538	80.66	0.08974359
5206	74	61	21	82	74.39	artifactual_paralog	27	55	82	32.93	0	1	0	1	3.12063	0.460716	0.123723488	66.05	0.012820513
5220	71	70	9	79	88.61	artifactual_paralog	34	45	79	43.04	1	1	0	1	2.26596	0.412232	0.160134378	74.4	0.051282051
5257	68	54	20	74	72.97	putative_ortholog	0	74	74	0	0	0	0	0	2.84547	0.321705	0.110490112	58.93	0.102564103
5260	59	27	36	63	42.86	putative_ortholog	4	59	63	6.35	1	1	0	1	3.05265	0.293562	0.127684964	56.38	0.076923077
5264	71	61	17	78	78.21	putative_ortholog	0	78	78	0	0	0	0	0	2.27833	0.319897	0.051634297	71.23	0.102564103
5271	64	53	23	76	69.74	putative_ortholog	0	76	76	0	0	0	0	0	2.0827	0.283269	0.06580938	64.7	0.102564103
5273	70	45	31	76	59.21	putative_ortholog	0	76	76	0	0	0	0	0	2.39351	0.225035	0.044054054	68.55	0.128205128
5280	72	42	39	81	51.85	putative_ortholog	0	81	81	0	0	0	0	0	1.80816	0.305663	0.053814965	64	0.115384615
5296	60	49	16	65	75.38	putative_ortholog	1	64	65	1.54	0	1	0	0	4.13803	0.366738	0.137316095	63.17	0.064102564
5299	63	53	18	71	74.65	putative_ortholog	0	71	71	0	0	0	0	0	1.88594	0.526193	0.061950607	66.91	0.128205128
5304	52	47	25	72	65.28	putative_ortholog	0	72	72	0	0	0	0	0	1.90631	0.514805	0.124539877	68.18	0.08974359
5318	69	52	23	75	69.33	artifactual_paralog	11	64	75	14.67	0	1	0	0	4.91431	0.32869	0.206856814	75.53	0.025641026
5326	69	72	4	76	94.74	putative_ortholog	0	76	76	0	0	0	0	0	1.97762	0.323682	0.083015787	68.7	0.166666667
5328	73	1	80	81	1.23	putative_ortholog	0	81	81	0	0	0	0	0	1.38443	0.361475	0.06923626	64.04	0.051282051
5333	75	77	8	85	90.59	putative_ortholog	0	85	85	0	0	0	0	0	1.40809	0.273777	0.06325	56.32	0.179487179
5335	65	59	12	71	83.1	artifactual_paralog	0	71	71	0	0	0	0	0	3.72334	0.467799	0.084520067	74.04	0.051282051
5339	42	41	14	55	74.55	putative_ortholog	0	55	55	0	0	0	0	0	1.93761	0.422218	0.07065333	73.38	0.076923077
5343	NA	1	79	80	1.25	NA	1	79	80	1.25	1	1	1	0	NA	NA	NA	NA	NA
5347	62	22	45	67	32.84	artifactual_paralog	7	60	67	10.45	1	1	0	1	2.64214	0.400648	0.14893617	55.97	0.064102564
5348	<25	5	45	50	10	NA	0	50	50	0	0	0	0	0	NA	NA	NA	NA	NA
5354	61	44	22	66	66.67	artifactual_paralog	20	46	66	30.3	1	1	0	0	3.30574	0.400676	0.130289532	65.81	0
5355	NA	4	78	82	4.88	NA	5	77	82	6.1	1	1	1	0	NA	NA	NA	NA	NA
5357	54	11	45	56	19.64	putative_ortholog	9	47	56	16.07	1	1	0	1	3.26826	0.347766	0.09112567	54	0.038461538
5366	67	61	15	76	80.26	putative_paralog	12	64	76	15.79	0	1	0	1	3.73885	0.42955	0.097116844	73.54	0.076923077
5398	71	73	6	79	92.41	putative_ortholog	0	79	79	0	0	0	0	0	2.49009	0.264884	0.076751756	79.89	0.128205128
5404	58	49	17	66	74.24	putative_ortholog	0	66	66	0	0	0	0	0	2.21089	0.317934	0.083036773	60.95	0.064102564
5406	76	80	7	87	91.95	putative_ortholog	0	87	87	0	0	0	0	0	2.11698	0.2572	0.077245718	72.38	0.320512821
5421	72	72	8	80	90	artifactual_paralog	8	72	80	10	0	1	0	1	2.81926	0.360164	0.100025549	71.24	0.038461538
5422	65	43	29	72	59.72	putative_ortholog	0	72	72	0	0	0	0	0	1.49786	0.360676	0.060512821	59.74	0.141025641
5426	77	78	6	84	92.86	putative_ortholog	0	84	84	0	0	0	0	0	2.0616	0.281606	0.07251596	65.29	0.153846154
5427	73	70	13	83	84.34	putative_paralog	39	44	83	46.99	0	1	0	1	3.85925	0.41338	0.155400572	75.45	0.08974359
5428	NA	17	63	80	21.25	NA	60	20	80	75	1	1	1	1	NA	NA	NA	NA	NA
5430	65	63	10	73	86.3	putative_paralog	25	48	73	34.25	0	1	0	1	3.01225	0.326372	0.147246608	65.28	0.076923077
5434	NA	53	26	79	67.09	NA	51	28	79	64.56	1	1	1	1	NA	NA	NA	NA	NA
5449	74	74	9	83	89.16	putative_paralog	2	81	83	2.41	0	1	0	0	3.15957	0.290054	0.09345615	74.83	0.076923077
5454	73	71	11	82	86.59	putative_ortholog	0	82	82	0	0	0	0	0	2.25971	0.233449	0.066136062	66.6	0.08974359
5460	65	4	67	71	5.63	putative_paralog	0	71	71	0	0	0	0	0	2.0473	0.381365	0.082901554	55.54	0.076923077
5463	NA	37	41	78	47.44	NA	14	64	78	17.95	1	1	1	0	NA	NA	NA	NA	NA
5464	70	62	18	80	77.5	putative_paralog	28	52	80	35	0	1	0	1	3.29869	0.43466	0.146671753	61.85	0.102564103
5469	NA	55	20	75	73.33	NA	36	39	75	48	1	1	1	1	NA	NA	NA	NA	NA
5477	64	52	21	73	71.23	artifactual_paralog	22	51	73	30.14	1	1	0	1	3.62042	0.363331	0.147874307	76.71	0.038461538
5489	65	60	14	74	81.08	artifactual_paralog	1	73	74	1.35	0	1	0	0	3.24744	0.287307	0.119584055	74.72	0.051282051
5502	70	65	16	81	80.25	putative_ortholog	0	81	81	0	0	0	0	0	2.94785	0.366507	0.062905071	65.01	0.115384615
5513	68	59	16	75	78.67	putative_ortholog	0	75	75	0	0	0	0	0	3.46207	0.325784	0.098054275	59.67	0.141025641
5528	70	67	11	78	85.9	putative_ortholog	0	78	78	0	0	0	0	0	2.70061	0.295971	0.068079902	69.78	0.141025641
5531	57	33	30	63	52.38	putative_ortholog	0	63	63	0	0	0	0	0	2.3659	0.407053	0.080503834	66.85	0.115384615
5536	66	36	37	73	49.32	putative_ortholog	0	73	73	0	0	0	0	0	2.76335	0.338171	0.06222467	64.33	0.076923077
5551	68	64	10	74	86.49	putative_paralog	17	57	74	22.97	0	1	0	1	3.82029	0.368078	0.121990658	66.18	0.08974359
5554	72	69	11	80	86.25	putative_ortholog	0	80	80	0	0	0	0	0	3.16855	0.294037	0.068883042	68.52	0.128205128
5562	59	46	18	64	71.88	artifactual_paralog	2	62	64	3.13	0	1	0	0	4.2368	0.272893	0.124042146	60.24	0.025641026
5578	NA	6	66	72	8.33	NA	47	25	72	65.28	1	1	1	1	NA	NA	NA	NA	NA
5594	NA	26	57	83	31.33	NA	51	32	83	61.45	1	1	1	1	NA	NA	NA	NA	NA
5596	73	79	5	84	94.05	artifactual_paralog	50	34	84	59.52	1	1	0	1	2.67733	0.338311	0.062992126	78.81	0.064102564
5599	74	73	8	81	90.12	artifactual_paralog	31	50	81	38.27	0	1	0	0	5.44873	0.296301	0.165372602	79.9	0.051282051
5614	NA	76	6	82	92.68	NA	48	34	82	58.54	1	1	1	1	NA	NA	NA	NA	NA
5620	72	37	47	84	44.05	putative_ortholog	2	82	84	2.38	1	1	0	0	1.04826	0.226785	0.062167906	67.01	0.076923077
5634	67	53	24	77	68.83	artifactual_paralog	12	65	77	15.58	0	1	0	1	3.92982	0.404999	0.128295255	76	0.064102564
5639	68	55	26	81	67.9	putative_ortholog	0	81	81	0	0	0	0	0	2.02658	0.346791	0.065342729	54.26	0.064102564
5642	42	3	47	50	6	putative_ortholog	0	50	50	0	0	0	0	0	3.49905	0.344519	0.128019324	68.2	0.064102564
5644	58	58	19	77	75.32	putative_ortholog	0	77	77	0	0	0	0	0	2.678	0.325774	0.055608516	62.28	0.08974359
5656	36	13	51	64	20.31	artifactual_paralog	1	63	64	1.56	0	1	0	1	2.53292	0.384775	0.141176471	60.55	0.038461538
5660	61	9	74	83	10.84	putative_ortholog	0	83	83	0	1	0	0	0	0.69	0.320188	0.041446873	62.99	0.128205128
5664	60	77	7	84	91.67	putative_ortholog	0	84	84	0	0	0	0	0	1.85789	0.235462	0.058823529	73.65	0.141025641
5670	46	53	13	66	80.3	putative_ortholog	0	66	66	0	0	0	0	0	1.49143	0.273275	0.049608355	61.43	0.076923077
5699	50	59	11	70	84.29	putative_ortholog	0	70	70	0	0	0	0	0	2.26181	0.320596	0.043820464	65.64	0.051282051
5702	60	75	9	84	89.29	putative_paralog	52	32	84	61.9	1	1	0	0	3.52714	0.446838	0.124486201	75.62	0.08974359
5703	56	58	17	75	77.33	putative_ortholog	0	75	75	0	0	0	0	0	1.20664	0.372152	0.037037037	56.54	0.115384615
5716	56	73	8	81	90.12	artifactual_paralog	22	59	81	27.16	0	1	0	1	2.57039	0.404899	0.135506947	66.54	0.025641026
5721	<25	63	13	76	82.89	NA	2	74	76	2.63	0	1	0	0	NA	NA	NA	NA	NA
5733	36	32	20	52	61.54	putative_ortholog	0	52	52	0	0	0	0	0	1.0934	0.342727	0.034953112	62.1	0.025641026
5744	40	24	47	71	33.8	artifactual_paralog	30	41	71	42.25	1	1	0	1	2.76215	0.439802	0.105175292	57.39	0.051282051
5770	49	58	11	69	84.06	putative_ortholog	0	69	69	0	0	0	0	0	1.89404	0.31708	0.066447908	56.67	0.102564103
5772	54	58	17	75	77.33	putative_ortholog	0	75	75	0	0	0	0	0	1.42942	0.281754	0.038295038	59.45	0.08974359
5791	53	58	17	75	77.33	putative_paralog	14	61	75	18.67	0	1	0	1	3.44983	0.376932	0.151207116	74.3	0.076923077
5802	41	33	36	69	47.83	artifactual_paralog	21	48	69	30.43	1	1	0	1	2.10181	0.418813	0.09512761	56.68	0
5815	46	36	27	63	57.14	artifactual_paralog	0	63	63	0	0	0	0	1	2.98543	0.406654	0.094368341	60.84	0.038461538
5816	50	51	19	70	72.86	putative_ortholog	0	70	70	0	0	0	0	0	1.87687	0.501424	0.065649739	58.32	0.08974359
5821	55	46	31	77	59.74	putative_ortholog	14	63	77	18.18	0	1	0	0	2.2889	0.424116	0.071267479	60	0.08974359
5822	56	61	17	78	78.21	putative_ortholog	0	78	78	0	0	0	0	0	1.62785	0.336159	0.060896042	63.63	0.064102564
5840	57	56	24	80	70	putative_ortholog	0	80	80	0	0	0	0	0	1.78765	0.370551	0.057769653	51.66	0.076923077
5841	45	52	17	69	75.36	putative_ortholog	0	69	69	0	0	0	0	0	2.05539	0.405899	0.06872214	60.06	0
5842	57	66	12	78	84.62	artifactual_paralog	20	58	78	25.64	0	1	0	0	2.80877	0.427106	0.087719298	69.85	0
5843	59	48	27	75	64	artifactual_paralog	19	56	75	25.33	1	1	0	1	8.81738	0.358228	0.129506475	73.55	0.038461538
5849	53	50	23	73	68.49	putative_ortholog	4	69	73	5.48	0	1	0	0	3.1304	0.312675	0.060998152	68.83	0.08974359
5853	60	48	32	80	60	putative_ortholog	0	80	80	0	0	0	0	0	1.30965	0.381007	0.049482163	59.6	0.102564103
5857	34	28	23	51	54.9	artifactual_paralog	0	51	51	0	0	0	0	1	0.96639	0.510033	0.096973865	57.65	0.025641026
5858	46	28	43	71	39.44	artifactual_paralog	19	52	71	26.76	0	1	0	1	3.04495	0.583912	0.267409471	67.58	0
5859	46	21	40	61	34.43	putative_ortholog	0	61	61	0	0	0	0	0	1.52876	0.571178	0.065326633	62.47	0.064102564
5865	56	62	16	78	79.49	putative_ortholog	0	78	78	0	0	0	0	0	1.73996	0.3372	0.043705463	68.89	0.076923077
5866	54	58	17	75	77.33	putative_ortholog	1	74	75	1.33	1	1	0	0	2.40386	0.286439	0.057040417	59.07	0.08974359
5870	29	27	11	38	71.05	artifactual_paralog	1	37	38	2.63	1	1	0	0	1.96047	0.451054	0.080734729	63.03	0
5893	51	55	15	70	78.57	putative_ortholog	1	69	70	1.43	1	1	0	0	1.7976	0.375286	0.053358742	68.85	0.08974359
5894	54	19	55	74	25.68	putative_ortholog	0	74	74	0	0	0	0	0	2.34073	0.392111	0.068082448	49.14	0.051282051
5899	55	67	10	77	87.01	artifactual_paralog	11	66	77	14.29	0	1	0	0	2.98667	0.354245	0.069735643	70.75	0.025641026
5910	59	51	31	82	62.2	putative_ortholog	0	82	82	0	0	0	0	0	1.20681	0.388332	0.055492639	59	0.051282051
5913	NA	75	7	82	91.46	NA	47	35	82	57.32	1	1	1	1	NA	NA	NA	NA	NA
5918	42	34	25	59	57.63	putative_ortholog	0	59	59	0	0	0	0	0	2.29673	0.361183	0.036862409	59.22	0.051282051
5919	60	2	81	83	2.41	putative_ortholog	0	83	83	0	1	0	0	0	1.2882	0.248002	0.040762656	57.05	0.076923077
5921	59	75	8	83	90.36	putative_ortholog	0	83	83	0	0	0	0	0	1.79309	0.227127	0.058834081	68.33	0.205128205
5922	60	68	15	83	81.93	artifactual_paralog	0	83	83	0	0	0	0	0	2.3708	0.420422	0.077803204	54.66	0.051282051
5926	50	52	18	70	74.29	putative_paralog	9	61	70	12.86	0	1	0	0	2.75638	0.306458	0.071853052	63.74	0.08974359
5933	55	60	16	76	78.95	artifactual_paralog	36	40	76	47.37	1	1	0	1	2.28319	0.327644	0.070535504	59.79	0.025641026
5936	45	28	32	60	46.67	putative_ortholog	0	60	60	0	0	0	0	0	1.96163	0.332904	0.033594625	58.19	0.051282051
5940	NA	16	65	81	19.75	NA	52	29	81	64.2	1	1	1	1	NA	NA	NA	NA	NA
5941	41	41	19	60	68.33	artifactual_paralog	0	60	60	0	0	0	0	0	1.40165	0.36	0.042718447	60.55	0.012820513
5942	55	0	75	75	0	putative_ortholog	0	75	75	0	0	0	0	0	1.31247	0.430436	0.052980132	52.47	0.08974359
5943	56	64	14	78	82.05	putative_ortholog	4	74	78	5.13	0	1	0	0	1.93865	0.284926	0.040777826	73.66	0.025641026
5944	52	54	19	73	73.97	putative_ortholog	0	73	73	0	0	0	0	0	1.88468	0.452214	0.05891182	62.98	0.076923077
5945	55	63	17	80	78.75	artifactual_paralog	34	46	80	42.5	1	1	0	0	3.58399	0.409641	0.113722779	67.54	0.051282051
5949	49	65	9	74	87.84	artifactual_paralog	39	35	74	52.7	0	1	0	1	2.58789	0.342629	0.144714528	64.48	0.025641026
5950	54	64	14	78	82.05	putative_ortholog	6	72	78	7.69	0	1	0	0	1.8735	0.397535	0.057233247	70.28	0.051282051
5958	NA	4	77	81	4.94	NA	65	16	81	80.25	1	1	1	1	NA	NA	NA	NA	NA
5960	53	9	64	73	12.33	putative_ortholog	0	73	73	0	0	0	0	0	1.26872	0.361067	0.041163557	48.51	0.064102564
5968	30	29	14	43	67.44	artifactual_paralog	2	41	43	4.65	0	1	0	1	2.25982	0.465718	0.108018868	62.16	0.025641026
5974	54	61	15	76	80.26	putative_ortholog	0	76	76	0	0	0	0	0	1.34325	0.376705	0.051470588	57.52	0.115384615
5977	51	58	17	75	77.33	artifactual_paralog	23	52	75	30.67	0	1	0	1	2.70861	0.332738	0.150577712	70.4	0.038461538
5980	48	41	25	66	62.12	putative_ortholog	0	66	66	0	0	0	0	0	1.63574	0.42261	0.048938467	61.1	0.102564103
5981	51	65	8	73	89.04	putative_ortholog	0	73	73	0	0	0	0	0	1.27594	0.324228	0.066453447	62.28	0.115384615
5990	38	17	38	55	30.91	putative_ortholog	1	54	55	1.82	0	1	0	0	1.55639	0.44278	0.049132948	66.55	0.038461538
6000	50	52	20	72	72.22	artifactual_paralog	0	72	72	0	0	0	0	0	1.87785	0.328786	0.049465241	60.04	0.038461538
6003	NA	0	80	80	0	NA	32	48	80	40	1	1	1	1	NA	NA	NA	NA	NA
6004	NA	28	57	85	32.94	NA	18	67	85	21.18	1	1	1	1	NA	NA	NA	NA	NA
6016	65	81	7	88	92.05	artifactual_paralog	22	66	88	25	0	1	0	0	4.79718	0.459322	0.149251474	81.66	0.012820513
6026	48	50	18	68	73.53	putative_ortholog	0	68	68	0	0	0	0	0	1.80599	0.300421	0.06053184	64.42	0.076923077
6029	36	40	15	55	72.73	artifactual_paralog	2	53	55	3.64	0	1	0	0	1.44584	0.434051	0.044028619	52.14	0
6034	57	41	37	78	52.56	artifactual_paralog	17	61	78	21.79	0	1	0	1	1.77433	0.357837	0.052730697	51.72	0.051282051
6036	60	76	8	84	90.48	artifactual_paralog	48	36	84	57.14	0	1	0	1	2.88657	0.383692	0.107091764	75.55	0.051282051
6038	58	69	10	79	87.34	putative_ortholog	0	79	79	0	0	0	0	0	1.80807	0.290649	0.050027488	70.08	0.102564103
6041	46	54	11	65	83.08	putative_ortholog	0	65	65	0	0	0	0	0	1.37327	0.450811	0.035631741	55.78	0.051282051
6048	52	23	49	72	31.94	artifactual_paralog	7	65	72	9.72	0	1	0	1	2.91314	0.41066	0.1595	70.8	0.051282051
6050	56	60	18	78	76.92	putative_ortholog	0	78	78	0	0	0	0	0	1.68306	0.3499	0.044219653	62.48	0.064102564
6051	57	41	39	80	51.25	putative_paralog	2	78	80	2.5	1	1	0	0	1.3923	0.254535	0.075488455	70.9	0.08974359
6056	35	40	19	59	67.8	artifactual_paralog	2	57	59	3.39	0	1	0	1	1.88418	0.352907	0.061027837	52.54	0.051282051
6064	51	56	15	71	78.87	artifactual_paralog	38	33	71	53.52	1	1	0	1	5.14911	0.308032	0.170899471	67.31	0.051282051
6068	41	0	58	58	0	putative_ortholog	0	58	58	0	0	0	0	0	1.63669	0.394866	0.077181208	77.39	0.076923077
6072	28	16	25	41	39.02	putative_ortholog	0	41	41	0	0	0	0	0	0.470579	0.399502	0.012316438	66.38	0.064102564
6098	57	76	4	80	95	artifactual_paralog	0	80	80	0	0	0	0	0	2.26046	0.285658	0.081626506	72.33	0.051282051
6110	NA	28	52	80	35	NA	33	47	80	41.25	1	1	1	1	NA	NA	NA	NA	NA
6114	52	38	38	76	50	artifactual_paralog	14	62	76	18.42	0	1	0	0	3.10832	0.546818	0.250852411	71.96	0.012820513
6119	60	80	4	84	95.24	artifactual_paralog	39	45	84	46.43	0	1	0	1	4.45438	0.371298	0.116460417	68.95	0.025641026
6128	41	56	19	75	74.67	artifactual_paralog	4	70	74	5.41	0	1	0	0	2.09711	0.533087	0.096341463	70.91	0.012820513
6130	48	8	57	65	12.31	putative_ortholog	0	65	65	0	0	0	0	0	1.38598	0.383916	0.043160205	63.37	0.064102564
6139	61	79	5	84	94.05	putative_paralog	62	22	84	73.81	1	1	0	1	2.62273	0.400474	0.087654799	77.53	0.08974359
6148	54	55	18	73	75.34	putative_paralog	0	73	73	0	1	0	0	0	2.02013	0.378374	0.037128713	68.74	0.076923077
6150	44	33	24	57	57.89	artifactual_paralog	0	57	57	0	0	0	0	0	1.52691	0.367633	0.136612022	61.09	0.025641026
6164	49	39	27	66	59.09	putative_ortholog	0	66	66	0	1	0	0	0	1.45048	0.426459	0.055214724	51.85	0.076923077
6175	47	48	18	66	72.73	putative_ortholog	0	66	66	0	0	0	0	1	1.99438	0.299079	0.061778291	62.88	0.064102564
6176	56	72	7	79	91.14	artifactual_paralog	33	46	79	41.77	1	1	0	1	3.159	0.338727	0.091770278	70.02	0.025641026
6198	45	38	27	65	58.46	putative_paralog	0	65	65	0	0	0	0	0	1.3954	0.471136	0.085914086	52.19	0.08974359
6216	52	45	26	71	63.38	artifactual_paralog	0	71	71	0	0	0	0	0	3.24323	0.363003	0.083367389	58.82	0.064102564
6221	55	4	71	75	5.33	putative_ortholog	0	75	75	0	0	0	0	0	0.843557	0.38234	0.026757934	64.31	0.166666667
6226	55	71	7	78	91.03	putative_ortholog	0	78	78	0	0	0	0	0	2.06069	0.372155	0.073045267	60.61	0.102564103
6227	49	21	31	52	40.38	putative_ortholog	0	52	52	0	0	0	0	0	2.09284	0.39106	0.051523546	51.71	0.025641026
6238	77	77	9	86	89.53	putative_ortholog	9	77	86	10.47	0	1	0	0	5.59416	0.302162	0.120653789	62.12	0.128205128
6258	63	52	19	71	73.24	artifactual_paralog	17	54	71	23.94	0	1	0	1	4.27339	0.373601	0.099782293	73.61	0.051282051
6265	70	54	22	76	71.05	putative_paralog	0	76	76	0	0	0	0	0	2.10606	0.387008	0.080335313	68.59	0.08974359
6270	46	36	21	57	63.16	putative_ortholog	0	57	57	0	0	0	0	0	0.827913	0.56599	0.036398467	73.18	0.051282051
6274	73	68	11	79	86.08	putative_ortholog	0	79	79	0	0	0	0	0	3.16802	0.296255	0.098157335	53.78	0.128205128
6282	60	10	58	68	14.71	putative_ortholog	3	65	68	4.41	1	1	0	0	1.79676	0.345262	0.067627494	49.08	0.102564103
6284	71	69	9	78	88.46	putative_ortholog	0	78	78	0	0	0	0	0	2.36018	0.287383	0.088467615	65.14	0.128205128
6295	70	72	14	86	83.72	artifactual_paralog	66	20	86	76.74	1	1	0	1	3.21028	0.364519	0.126162299	65.38	0.038461538
6298	62	55	22	77	71.43	artifactual_paralog	30	47	77	38.96	0	1	0	1	4.14358	0.615281	0.26285984	73.22	0
6299	33	21	16	37	56.76	putative_ortholog	0	37	37	0	0	0	0	0	1.37373	0.380836	0.067055394	53.47	0.025641026
6303	73	58	22	80	72.5	putative_ortholog	0	80	80	0	0	0	0	0	2.62018	0.417928	0.069439785	70.66	0.08974359
6318	67	68	10	78	87.18	putative_ortholog	0	78	78	0	0	0	0	0	1.91766	0.313307	0.058559211	66.54	0.128205128
6320	73	78	4	82	95.12	putative_ortholog	0	82	82	0	0	0	0	0	2.53564	0.212336	0.079595227	68.64	0.102564103
6363	70	63	14	77	81.82	putative_ortholog	1	76	77	1.3	0	1	0	0	2.75388	0.36639	0.060969515	71.97	0.064102564
6366	67	65	13	78	83.33	artifactual_paralog	42	36	78	53.85	0	1	0	1	2.80262	0.435598	0.109207709	75.49	0.038461538
6373	67	64	10	74	86.49	putative_ortholog	0	74	74	0	0	0	0	0	2.38818	0.381279	0.07168558	63.37	0.115384615
6376	60	47	22	69	68.12	artifactual_paralog	3	66	69	4.35	0	1	0	0	4.37178	0.210793	0.088210348	67	0.038461538
6378	49	38	20	58	65.52	artifactual_paralog	0	58	58	0	0	0	0	0	1.75598	0.457549	0.070288435	58.9	0.025641026
6379	42	8	45	53	15.09	artifactual_paralog	20	33	53	37.74	1	1	0	1	2.27726	0.344554	0.08969697	67.6	0.064102564
6383	71	66	12	78	84.62	putative_ortholog	0	78	78	0	0	0	0	0	2.16695	0.34371	0.065330364	71.97	0.141025641
6384	52	31	25	56	55.36	putative_ortholog	0	56	56	0	0	0	0	0	2.64133	0.325324	0.036121673	48.98	0.038461538
6387	NA	35	46	81	43.21	NA	59	22	81	72.84	1	1	1	1	NA	NA	NA	NA	NA
6389	52	41	16	57	71.93	artifactual_paralog	0	57	57	0	0	0	0	0	2.57098	0.405618	0.08802159	74.27	0.038461538
6393	70	45	31	76	59.21	putative_ortholog	0	76	76	0	0	0	0	0	3.88112	0.372098	0.131381649	74.19	0.051282051
6398	56	40	23	63	63.49	putative_ortholog	0	63	63	0	0	0	0	0	2.28005	0.274406	0.074829932	63.46	0.076923077
6401	69	3	72	75	4	putative_ortholog	0	75	75	0	0	0	0	0	1.7808	0.356729	0.077963405	55.72	0.051282051
6404	66	57	15	72	79.17	putative_paralog	23	49	72	31.94	0	1	0	1	4.72227	0.39473	0.150486869	64.77	0.076923077
6405	68	66	9	75	88	artifactual_paralog	0	75	75	0	0	0	0	0	3.2918	0.259356	0.076061694	71.53	0.038461538
6406	54	31	29	60	51.67	putative_ortholog	0	60	60	0	0	0	0	0	1.97512	0.360602	0.085418156	63.46	0.051282051
6407	56	24	40	64	37.5	artifactual_paralog	0	64	64	0	0	0	0	0	1.6686	0.45638	0.106419896	54.65	0.064102564
6412	68	47	28	75	62.67	putative_paralog	0	75	75	0	0	0	0	0	2.09192	0.387387	0.0795053	54.51	0.076923077
6420	71	70	9	79	88.61	putative_paralog	0	79	79	0	0	0	0	0	2.62101	0.296153	0.087759815	66.32	0.141025641
6430	<25	15	21	36	41.67	NA	0	36	36	0	0	0	0	0	NA	NA	NA	NA	NA
6432	70	53	22	75	70.67	putative_ortholog	0	75	75	0	0	0	0	0	3.30917	0.242207	0.082802548	45.59	0.115384615
6439	NA	70	9	79	88.61	NA	50	29	79	63.29	1	1	1	1	NA	NA	NA	NA	NA
6447	NA	25	52	77	32.47	NA	44	33	77	57.14	1	1	1	1	NA	NA	NA	NA	NA
6448	50	41	21	62	66.13	artifactual_paralog	1	61	62	1.61	0	1	0	0	3.42202	0.3428	0.109560724	64.15	0.051282051
6449	NA	2	71	73	2.74	NA	44	29	73	60.27	1	1	1	1	NA	NA	NA	NA	NA
6450	71	69	10	79	87.34	putative_ortholog	2	77	79	2.53	0	1	0	0	2.80547	0.332805	0.102730375	69.85	0.102564103
6454	62	52	16	68	76.47	putative_ortholog	0	68	68	0	0	0	0	0	2.64623	0.294657	0.090076336	60.51	0.102564103
6457	67	36	41	77	46.75	artifactual_paralog	29	48	77	37.66	1	1	0	1	2.61706	0.296052	0.150446872	57.88	0.064102564
6458	54	40	21	61	65.57	artifactual_paralog	0	61	61	0	0	0	0	0	2.52986	0.390382	0.052578616	62.51	0.038461538
6459	60	35	36	71	49.3	putative_ortholog	0	71	71	0	0	0	0	0	1.92236	0.482581	0.053991959	66.27	0.076923077
6460	NA	62	20	82	75.61	NA	40	42	82	48.78	1	1	1	0	NA	NA	NA	NA	NA
6462	NA	74	6	80	92.5	NA	47	33	80	58.75	1	1	1	0	NA	NA	NA	NA	NA
6483	59	52	16	68	76.47	putative_ortholog	0	68	68	0	0	0	0	0	1.686	0.300459	0.073681421	68.74	0.115384615
6487	76	77	8	85	90.59	artifactual_paralog	42	43	85	49.41	0	1	0	1	3.18661	0.379121	0.142972536	81.04	0.025641026
6488	73	41	39	80	51.25	putative_ortholog	1	79	80	1.25	0	1	0	0	1.96147	0.353148	0.117479867	52.18	0.115384615
6492	73	46	34	80	57.5	putative_ortholog	0	80	80	0	0	0	0	0	4.22642	0.346787	0.107775591	61.83	0.115384615
6494	74	75	7	82	91.46	putative_ortholog	1	81	82	1.22	0	1	0	0	2.11881	0.414341	0.078209765	65.63	0.102564103
6496	66	48	23	71	67.61	putative_paralog	0	71	71	0	0	0	0	0	3.46193	0.315579	0.122671253	53.07	0.166666667
6498	NA	4	53	57	7.02	NA	25	32	57	43.86	1	1	1	1	NA	NA	NA	NA	NA
6500	69	72	5	77	93.51	putative_ortholog	0	77	77	0	0	0	0	0	1.74124	0.300686	0.058092278	64.99	0.064102564
6506	65	57	14	71	80.28	putative_ortholog	3	68	71	4.23	0	1	0	0	3.2086	0.222209	0.074524547	71.06	0.064102564
6507	59	22	43	65	33.85	putative_paralog	7	58	65	10.77	0	1	0	1	3.30212	0.210041	0.119005329	51.89	0.102564103
6514	<25	0	8	8	0	NA	0	8	8	0	0	0	0	0	NA	NA	NA	NA	NA
6526	63	34	36	70	48.57	putative_ortholog	0	70	70	0	0	0	0	0	2.66724	0.315028	0.06623506	48.18	0.128205128
6527	70	68	10	78	87.18	putative_ortholog	0	78	78	0	0	0	0	0	2.09961	0.354508	0.065806693	62.32	0.051282051
6528	52	10	48	58	17.24	putative_ortholog	0	58	58	0	0	0	0	0	1.23654	0.399487	0.0626703	49.45	0.102564103
6531	49	19	38	57	33.33	putative_ortholog	1	56	57	1.75	0	1	0	0	2.17145	0.287606	0.048582996	72.64	0.064102564
6532	41	62	19	81	76.54	artifactual_paralog	41	40	81	50.62	0	1	0	1	2.04192	0.489531	0.134355275	71.09	0.025641026
6533	73	70	11	81	86.42	artifactual_paralog	31	50	81	38.27	0	1	0	0	4.12098	0.361078	0.088940661	73.38	0.064102564
6538	53	17	44	61	27.87	artifactual_paralog	0	61	61	0	0	0	0	0	1.60261	0.437098	0.055240793	53.64	0.038461538
6540	66	49	26	75	65.33	putative_ortholog	0	75	75	0	0	0	0	0	2.14355	0.479209	0.090866945	60.03	0.051282051
6544	73	79	4	83	95.18	putative_paralog	0	83	83	0	0	0	0	0	2.68417	0.282639	0.089309878	69.51	0.166666667
6550	71	39	40	79	49.37	putative_ortholog	0	79	79	0	0	0	0	0	2.74719	0.464127	0.098360656	55.77	0.076923077
6552	59	55	15	70	78.57	artifactual_paralog	9	61	70	12.86	0	1	0	0	3.18283	0.366145	0.126689189	72.46	0.025641026
6557	<25	0	4	4	0	NA	0	4	4	0	0	0	0	1	NA	NA	NA	NA	NA
6559	61	32	35	67	47.76	putative_ortholog	0	67	67	0	0	0	0	0	2.23908	0.400984	0.0635	64.95	0.064102564
6563	43	68	14	82	82.93	artifactual_paralog	35	47	82	42.68	0	1	0	1	2.5016	0.33256	0.122523844	52.7	0.038461538
6565	<25	6	15	21	28.57	NA	0	21	21	0	0	0	0	0	NA	NA	NA	NA	NA
6570	61	34	31	65	52.31	putative_ortholog	0	65	65	0	0	0	0	0	1.28567	0.396467	0.030454319	37.3	0.064102564
6572	71	59	18	77	76.62	putative_ortholog	0	77	77	0	0	0	0	0	2.0466	0.281738	0.072352941	64.53	0.076923077
6601	NA	32	44	76	42.11	NA	30	46	76	39.47	1	1	1	0	NA	NA	NA	NA	NA
6620	NA	19	59	78	24.36	NA	47	31	78	60.26	1	1	1	1	NA	NA	NA	NA	NA
6631	57	52	12	64	81.25	putative_paralog	8	56	64	12.5	0	1	0	1	3.31126	0.374475	0.169951818	68.47	0.076923077
6636	58	42	24	66	63.64	putative_ortholog	0	66	66	0	0	0	0	0	2.54553	0.324887	0.072684086	52.51	0.102564103
6639	69	36	38	74	48.65	putative_paralog	6	68	74	8.11	1	1	0	0	3.5563	0.423833	0.06379668	63.56	0.08974359
6641	66	44	29	73	60.27	putative_ortholog	0	73	73	0	0	0	0	0	2.32068	0.579482	0.055717256	51.89	0.128205128
6649	69	63	13	76	82.89	putative_paralog	36	40	76	47.37	0	1	0	1	3.25056	0.378976	0.102193187	80.54	0.128205128
6652	72	69	10	79	87.34	artifactual_paralog	22	57	79	27.85	0	1	0	1	4.80045	0.529594	0.182619879	74.19	0.025641026
6660	63	57	14	71	80.28	putative_ortholog	0	71	71	0	0	0	0	0	1.79659	0.296025	0.048498845	64.68	0.102564103
6667	70	69	11	80	86.25	putative_ortholog	0	80	80	0	0	0	0	0	1.84205	0.334257	0.05634448	61.6	0.076923077
6679	45	30	20	50	60	putative_ortholog	0	50	50	0	0	0	0	0	2.91627	0.35172	0.082073434	55.66	0.076923077
6685	68	60	15	75	80	artifactual_paralog	23	52	75	30.67	0	1	0	0	4.91776	0.419006	0.156234352	78.25	0.038461538
6689	71	73	7	80	91.25	putative_paralog	0	80	80	0	0	0	0	0	2.8977	0.292106	0.102723005	70	0.08974359
6705	<25	0	18	18	0	NA	0	18	18	0	0	0	0	0	NA	NA	NA	NA	NA
6713	53	31	29	60	51.67	artifactual_paralog	8	52	60	13.33	0	1	0	1	2.65238	0.281374	0.110163205	65.38	0.025641026
6717	75	79	5	84	94.05	putative_ortholog	1	83	84	1.19	0	1	0	0	2.10086	0.244991	0.060469938	76	0.102564103
6732	48	0	55	55	0	putative_ortholog	0	55	55	0	0	0	0	0	1.85114	0.518564	0.055235903	58.08	0.102564103
6733	51	30	34	64	46.88	artifactual_paralog	10	54	64	15.63	1	1	0	1	1.99769	0.424353	0.149728472	59.02	0.025641026
6738	64	41	29	70	58.57	artifactual_paralog	9	61	70	12.86	1	1	0	1	3.28656	0.554987	0.177593361	64.91	0.038461538
6746	59	18	49	67	26.87	artifactual_paralog	0	67	67	0	0	0	0	0	2.11872	0.393434	0.101387407	65.69	0.064102564
6779	70	56	23	79	70.89	putative_paralog	0	79	79	0	0	0	0	0	2.40114	0.434186	0.084896661	63.37	0.102564103
6780	71	58	20	78	74.36	putative_ortholog	0	78	78	0	0	0	0	0	3.05667	0.335758	0.081145585	68.7	0.128205128
6782	71	56	23	79	70.89	putative_ortholog	0	79	79	0	0	0	0	0	3.18194	0.231061	0.086645824	44.91	0.064102564
6785	NA	0	66	66	0	NA	3	63	66	4.55	1	1	1	1	NA	NA	NA	NA	NA
6791	50	19	39	58	32.76	putative_ortholog	0	58	58	0	0	0	0	0	2.19021	0.231823	0.067924528	67.41	0.08974359
6792	64	40	33	73	54.79	putative_ortholog	0	73	73	0	0	0	0	1	3.14881	0.3614	0.120871143	56.09	0.179487179
6797	67	62	13	75	82.67	artifactual_paralog	4	71	75	5.33	0	1	0	0	2.2035	0.329605	0.093096897	70.31	0.064102564
6825	71	40	39	79	50.63	artifactual_paralog	0	79	79	0	0	0	0	0	3.43742	0.43438	0.094470046	65.04	0.064102564
6848	56	28	35	63	44.44	putative_ortholog	0	63	63	0	0	0	0	0	1.47497	0.383172	0.067435159	54.92	0.08974359
6854	48	31	25	56	55.36	putative_ortholog	0	56	56	0	0	0	0	0	2.12068	0.385628	0.080108011	58.14	0.064102564
6859	74	70	11	81	86.42	putative_paralog	42	39	81	51.85	1	1	0	1	4.80015	0.514255	0.103793844	76.48	0.102564103
6860	65	34	41	75	45.33	putative_paralog	43	32	75	57.33	1	1	0	1	2.03975	0.44376	0.055491772	58.2	0.08974359
6864	51	31	30	61	50.82	artifactual_paralog	3	58	61	4.92	0	1	0	1	2.76898	0.436697	0.209658422	73.37	0.012820513
6865	52	40	20	60	66.67	putative_ortholog	0	60	60	0	0	0	0	0	3.28432	0.174646	0.069741282	64.95	0.064102564
6875	<25	6	79	85	7.06	NA	73	12	85	85.88	1	1	0	1	NA	NA	NA	NA	NA
6882	70	51	27	78	65.38	putative_ortholog	0	78	78	0	0	0	0	0	2.7557	0.277176	0.074168798	60.88	0.076923077
6883	70	53	24	77	68.83	putative_ortholog	0	77	77	0	0	0	0	0	2.5577	0.259765	0.105146652	59.49	0.102564103
6886	48	3	51	54	5.56	putative_ortholog	1	53	54	1.85	1	1	0	0	1.19573	0.290448	0.051860203	48.35	0.051282051
6893	54	36	22	58	62.07	putative_paralog	2	56	58	3.45	1	1	0	0	2.13464	0.423731	0.105823068	71.13	0.076923077
6909	63	55	13	68	80.88	putative_ortholog	0	68	68	0	0	0	0	0	2.24375	0.343089	0.105415861	75.36	0.153846154
6913	71	70	10	80	87.5	putative_paralog	0	80	80	0	0	0	0	0	2.7242	0.238397	0.058693652	58.58	0.08974359
6914	73	68	10	78	87.18	putative_ortholog	0	78	78	0	0	0	0	0	2.61959	0.348176	0.093875907	61.13	0.115384615
6924	73	74	6	80	92.5	putative_ortholog	0	80	80	0	0	0	0	0	2.11194	0.382158	0.078751036	71.84	0.230769231
6933	39	30	15	45	66.67	artifactual_paralog	0	45	45	0	0	0	0	0	1.02655	0.322698	0.036615537	52.53	0.025641026
6946	68	50	23	73	68.49	putative_paralog	22	51	73	30.14	1	1	0	1	3.2346	0.455152	0.201693227	64.07	0.076923077
6947	72	70	11	81	86.42	putative_ortholog	0	81	81	0	0	0	0	0	1.79528	0.466986	0.058666018	74.11	0.153846154
6954	71	38	40	78	48.72	putative_ortholog	0	78	78	0	0	0	0	0	1.07568	0.380244	0.053137366	55.64	0.102564103
6955	NA	2	78	80	2.5	NA	66	14	80	82.5	1	1	1	1	NA	NA	NA	NA	NA
6958	58	44	20	64	68.75	artifactual_paralog	0	64	64	0	0	0	0	0	3.89787	0.271394	0.106382979	66.34	0.051282051
6961	59	45	19	64	70.31	putative_ortholog	0	64	64	0	0	0	0	0	2.45336	0.42243	0.098157335	66.26	0.051282051
6962	61	12	55	67	17.91	putative_ortholog	0	67	67	0	0	0	0	0	2.35165	0.333731	0.096362476	62.45	0.102564103
6968	54	46	14	60	76.67	putative_ortholog	0	60	60	0	0	0	0	0	2.50227	0.265758	0.054960541	52.37	0.08974359
6969	<25	0	20	20	0	NA	0	20	20	0	0	0	0	0	NA	NA	NA	NA	NA
6977	47	1	53	54	1.85	putative_ortholog	0	54	54	0	0	0	0	0	1.69913	0.358204	0.036585366	47.61	0.051282051
6978	58	28	35	63	44.44	putative_ortholog	0	63	63	0	0	0	0	0	2.07307	0.312115	0.057432432	66.98	0.153846154
6979	NA	40	42	82	48.78	NA	58	24	82	70.73	1	1	1	1	NA	NA	NA	NA	NA
6992	56	51	18	69	73.91	putative_ortholog	2	67	69	2.9	0	1	0	1	1.75038	0.423207	0.044023547	70.47	0.064102564
6995	39	1	44	45	2.22	putative_ortholog	0	45	45	0	0	0	0	0	1.48753	0.514781	0.038680319	50.24	0.012820513
7013	34	0	39	39	0	putative_ortholog	0	39	39	0	0	0	0	1	0.906726	0.318102	0.023217247	47.89	0.051282051
7021	65	53	20	73	72.6	putative_ortholog	0	73	73	0	0	0	0	0	2.67925	0.375599	0.055634807	67.59	0.128205128
7024	41	35	15	50	70	putative_ortholog	0	50	50	0	0	0	0	0	1.65457	0.357311	0.080350621	59.86	0.038461538
7028	55	15	63	78	19.23	putative_ortholog	0	78	78	0	1	0	0	0	1.07477	0.45797	0.033136095	51.93	0.08974359
7029	69	70	8	78	89.74	artifactual_paralog	35	43	78	44.87	1	1	0	0	3.75075	0.406881	0.133423181	63.27	0.051282051
7067	56	1	63	64	1.56	putative_ortholog	0	64	64	0	0	0	0	0	1.17495	0.295287	0.038235294	54.72	0.08974359
7111	65	47	24	71	66.2	putative_ortholog	0	71	71	0	0	0	0	0	2.56222	0.295247	0.049797336	57.4	0.076923077
7128	72	68	11	79	86.08	artifactual_paralog	0	79	79	0	0	0	0	0	3.37849	0.327436	0.076774759	61.35	0.064102564
7135	55	34	27	61	55.74	putative_ortholog	0	61	61	0	0	0	0	0	1.92298	0.409189	0.059009484	71.59	0.051282051
7136	66	49	20	69	71.01	putative_ortholog	0	69	69	0	0	0	0	0	2.43984	0.267857	0.056518152	45.46	0.064102564
7141	52	22	41	63	34.92	putative_ortholog	1	62	63	1.59	0	1	0	0	1.04823	0.518612	0.052970651	49.78	0.08974359
7174	62	65	7	72	90.28	artifactual_paralog	5	67	72	6.94	1	1	0	0	3.17673	0.387166	0.124461759	69.26	0.012820513
7194	52	34	25	59	57.63	putative_ortholog	0	59	59	0	0	0	0	0	2.24664	0.295247	0.095962938	55.49	0.128205128
7241	57	28	39	67	41.79	putative_ortholog	0	67	67	0	0	0	0	0	1.74512	0.390265	0.05545826	57.15	0.128205128
7273	54	30	30	60	50	putative_ortholog	0	60	60	0	0	0	0	0	1.84421	0.283831	0.059331797	64.16	0.025641026
7279	66	57	15	72	79.17	putative_ortholog	0	72	72	0	0	0	0	0	2.65611	0.320089	0.06671627	67.32	0.076923077
7296	32	0	33	33	0	putative_ortholog	0	33	33	0	0	0	0	0	0.920208	0.490317	0.029216467	44.79	0.012820513
7313	69	70	7	77	90.91	putative_ortholog	0	77	77	0	0	0	0	0	1.54373	0.356282	0.055749129	62.97	0.141025641
7324	74	60	21	81	74.07	putative_ortholog	2	79	81	2.47	0	1	0	0	2.71686	0.329226	0.081478823	62.3	0.153846154
7325	32	0	35	35	0	artifactual_paralog	0	35	35	0	0	0	0	0	3.10655	0.346845	0.165584416	56.81	0
7331	56	34	28	62	54.84	putative_paralog	0	62	62	0	0	0	0	0	2.93023	0.427926	0.097148891	61.34	0.076923077
7333	67	1	72	73	1.37	putative_ortholog	0	73	73	0	0	0	0	0	1.8294	0.437133	0.062452399	58.07	0.115384615
7336	65	1	71	72	1.39	putative_ortholog	1	71	72	1.39	1	1	0	0	1.98147	0.420914	0.080773606	46.67	0.076923077
7361	25	15	21	36	41.67	artifactual_paralog	0	36	36	0	0	0	0	0	1.76934	0.353639	0.164987406	59.09	0.025641026
7363	70	60	19	79	75.95	putative_ortholog	0	79	79	0	0	0	0	0	2.88483	0.285635	0.076923077	53.24	0.102564103
7367	67	16	57	73	21.92	putative_ortholog	0	73	73	0	0	0	0	0	2.346	0.419787	0.07423905	50.39	0.051282051
7371	36	0	41	41	0	putative_ortholog	0	41	41	0	0	0	0	0	1.37048	0.541384	0.089987326	70.95	0.076923077
7572	56	44	20	64	68.75	putative_ortholog	0	64	64	0	0	0	0	0	1.31594	0.443961	0.050150451	59.39	0.038461538
7577	66	44	29	73	60.27	putative_ortholog	0	73	73	0	0	0	0	0	1.46139	0.352718	0.058823529	49.94	0.115384615
7583	NA	27	53	80	33.75	NA	18	62	80	22.5	1	1	1	0	NA	NA	NA	NA	NA
7602	54	32	27	59	54.24	putative_ortholog	0	59	59	0	0	0	0	0	2.32989	0.204814	0.057403189	65.86	0.051282051
7628	71	18	59	77	23.38	putative_paralog	15	62	77	19.48	1	1	0	0	2.50341	0.478952	0.088519313	61.05	0.102564103
