## Supplementary material for "Strong phylogenetic signal despite high phylogenomic complexity in an Andean plant radiation (*Freziera,* Pentaphylacaceae)": Table S5

	sample	bp	bpoftarget	paralogs_all	paralogs_each	nloci	allele_divergence	locus_heterozygosity	loci with >0.5% SNPs	loci with >1% SNPs	loci with >2% SNPs
1	F_alata_LL439	229686	87.3	6	1	335	2.293	73.51	44.64	34.52	28.87
2	F_alata_SB13856	112290	42.7	6	5	292	3.287	86.53	81.14	70.71	45.79
3	F_angulosa_SB9254	184980	70.3	6	13	318	2.591	89.73	75.53	55.59	36.56
4	F_arbutifolia_GM13104	57414	21.8	6	8	210	3.849	89.45	87.61	81.65	68.35
5	F_caeseriata_JS5152	204648	77.8	6	10	324	2.514	84.43	65.87	48.2	34.13
6	F_caeseriata_SB13857	140061	53.2	6	7	309	2.967	86.71	79.11	66.14	41.46
7	F_caloneura_RS552	97419	37	6	6	273	2.891	82.44	77.42	67.03	43.37
8	F_calophylla_GD1169	41160	15.6	6	5	159	2.415	73.78	70.73	62.8	46.95
9	F_calophylla_QJ1772	99039	37.6	6	3	289	3.329	83.56	79.79	68.84	50.68
10	F_campanulata_JH347	190782	72.5	6	3	333	2.447	84.82	69.05	49.7	34.23
11	F_candicans_DB55936	215115	81.7	6	5	332	2.183	75.67	50.45	35.31	28.78
12	F_candicans_LL271	221964	84.3	6	11	326	2.123	82.2	53.71	39.76	28.78
13	F_candicans_VR133	207300	78.8	6	4	331	2.342	80	57.61	41.49	31.04
14	F_canescens_LHN5832	196599	74.7	6	8	326	2.432	81.74	63.17	47.31	31.74
15	F_canescens_RR948	172689	65.6	6	2	327	2.743	85.11	71.43	57.14	38.3
16	F_carinata_AW36	88365	33.6	6	1	280	2.854	82.56	78.65	61.92	41.99
17	F_chryshophylla_HV4280	157389	59.8	6	2	326	2.869	86.28	78.35	66.46	41.77
18	F_chryshophylla_IH3930	95373	36.2	6	6	276	3.045	76.95	73.4	63.12	46.45
19	F_chrysophylla_GM13250	64305	24.4	6	5	233	2.549	71.01	64.29	53.36	39.92
20	F_ciliata_FW7929	111852	42.5	6	8	297	2.662	77.7	71.8	58.03	38.69
21	F_cochabamba_SA989	89766	34.1	6	6	266	3.548	89.34	87.5	77.94	57.72
22	F_cyanocantha_RF9046	189543	72	6	6	327	2.498	84.98	67.57	48.65	33.93
23	F_dasycarpa_AC6175	91383	34.7	6	6	272	3.547	85.25	84.17	78.78	56.83
24	F_dudleyi_DN23466	156855	59.6	6	7	319	3.174	90.49	84.05	70.86	40.8
25	F_elaphoglossifolium_LL442	216633	82.3	6	8	330	2.155	77.22	50	36.39	30.47
26	F_friedrichsthaliana_WH9823	196341	74.6	6	2	333	2.171	79.4	56.72	43.58	28.96
27	F_glabrescens_MJ565	160428	61	6	7	316	2.756	85.76	75.23	60.68	40.87
28	F_glabrescens_SA1794	165462	62.9	6	4	318	2.954	86.96	78.88	62.11	37.58
29	F_golondrinae_HW10812	158064	60.1	6	8	316	2.889	84.57	76.85	64.2	36.11
30	F_grandiflora_VZ3076	186036	70.7	6	7	325	2.46	82.53	68.07	49.4	33.43
31	F_grisebachii_AG50965	95124	36.1	6	12	268	4.257	90.36	88.21	81.07	66.79
32	F_grisebachii_KT20	179460	68.2	6	8	325	2.761	90.09	82.88	65.77	42.34
33	F_grisebachii_WS36086	180876	68.7	6	13	320	2.732	84.08	72.67	56.46	37.84
34	F_guaramacalana_LD5005	82266	31.3	6	4	249	3.01	81.03	73.91	62.85	44.27
35	F_guatemalensis_RR8083	23292	8.8	6	6	98	2.207	80.77	79.81	64.42	45.19
36	F_humiriifolia_CDS7766A	105666	40.1	6	5	292	3.388	86.2	82.49	73.4	52.53
37	F_inaequilatera_BK11044	50109	19	6	5	205	2.694	74.76	70.48	59.05	40.95
38	F_incana_LV10095	117564	44.7	6	7	289	3.27	90.54	87.5	74.32	52.03
39	F_karsteniana_JH364	226197	85.9	6	1	335	2.391	80.06	50.89	37.5	29.17
40	F_lanata_LV8235	114087	43.3	6	9	289	3.619	86.58	82.89	76.85	57.05
41	F_lanata_ML37374	56718	21.6	6	1	215	2.996	79.17	75.93	64.35	45.83
42	F_longipes_FA4960	163449	62.1	6	2	324	2.954	87.12	80.37	66.26	42.33
43	F_magnibracteolata_AF8435	156480	59.5	6	7	315	2.919	86.96	77.64	63.35	41.3
44	F_magnibracteolata_IH6998	114888	43.7	6	7	295	3.361	86.75	83.77	75.17	52.32
45	F_microphylla_AG74770	13914	5.3	6	1	67	1.61	57.35	50	44.12	27.94
46	F_minima_JH1591	222816	84.7	6	11	326	2.207	80.71	52.52	37.69	28.19
47	F_monteagudoi_AM7783	219921	83.6	6	3	334	2.225	76.26	51.93	39.76	28.49
48	F_neillii_JH1443	223179	84.8	6	9	327	2.156	78.87	49.11	36.9	27.08
49	F_obovata_PJ1343	53457	20.3	6	3	202	3.502	79.51	76.59	67.32	53.17
50	F_oxapampensis_RV28649	219765	83.5	6	14	322	2.392	85.42	65.18	42.56	30.95
51	F_punctata_JZ5386	94647	36	6	12	266	3.131	83.09	78.42	69.06	48.2
52	F_reticulata_JL10170	17544	6.7	6	0	74	2.633	77.03	71.62	64.86	50
53	F_reticulata_LHN29769	137442	52.2	6	3	315	2.795	84.59	74.84	59.12	38.68
54	F_revoluta_RV39901	10146	3.9	6	3	44	1.607	59.57	53.19	38.3	25.53
55	F_rufescens_CC5715	206376	78.4	6	6	328	2.179	80.24	60.78	42.22	28.44
56	F_sessiliflora_ACP4016	54849	20.8	6	10	204	3.506	87.38	84.58	74.77	56.54
57	F_siraensis_LV27638	133674	50.8	6	5	303	2.691	82.47	75.65	60.06	38.31
58	F_siraensis_LV27679	174669	66.4	6	9	326	2.737	87.76	75.52	59.1	39.7
59	F_sp_LL270	218520	83	6	0	339	2.139	71.09	46.61	35.1	27.43
60	F_suberosa_GT22	104361	39.7	6	5	286	3.356	87.63	84.54	73.88	53.61
61	F_suberosa_LR186	208239	79.1	6	7	328	2.206	75.52	53.43	38.51	31.34
62	F_tomentosa_LHN24823	120564	45.8	6	1	304	3.006	84.92	78.69	67.54	48.52
63	F_tundaymensis_WQ2854	144588	54.9	6	5	311	3.092	88.29	82.28	71.2	47.47
64	F_uncinata_JL13478	183567	69.7	6	2	328	2.443	83.94	69.7	53.03	36.06
65	F_uniauriculata_AF8817	124815	47.4	6	3	307	3.422	89.03	84.52	72.58	51.29
66	F_uniauriculata_WFR1165	202308	76.9	6	8	328	2.691	87.5	69.64	52.98	35.42
67	F_verrucosa_CCM5686	195408	74.2	6	6	329	2.433	85.07	63.88	48.66	34.03
68	F_verrucosa_VZ2886	144246	54.8	6	3	318	2.897	85.05	76.32	63.86	39.56
69	F_yanachagensis_AM16076	195186	74.2	6	12	324	2.563	87.5	70.54	50.3	33.93
70	F_yanachagensis_DN15233	167706	63.7	6	7	320	2.832	86.54	76.45	58.72	36.39
